# A general approach to explore prokaryotic protein glycosylation reveals the unique surface layer modulation of an anammox bacterium

**DOI:** 10.1101/2020.12.03.409086

**Authors:** Martin Pabst, Denis Grouzdev, Christopher E. Lawson, Hugo B.C. Kleikamp, Carol de Ram, Rogier Louwen, Yuemei Lin, Sebastian Lücker, Mark C.M. van Loosdrecht, Michele Laureni

## Abstract

The enormous chemical diversity and strain variability of prokaryotic protein glycosylation makes a large-scale exploration exceptionally challenging. Therefore, despite the universal relevance of protein glycosylation across all domains of life, the understanding of their biological significance and the evolutionary forces shaping oligosaccharide structures remains highly limited.
