## Supplemental FILE C for "A general approach to explore prokaryotic protein glycosylation reveals the unique surface layer modulation of an anammox bacterium"

### Sheet: 1.K_ST_ENRICHMENT
	COMMENT	Observed [m/z]	C	H	N	O	P	S	monoisotopic mass [mi]	mass error [ppm]	Rel match int [%]	forward R	backward R	% of parent int	% of total specs	# of spectra	Comp	Rel comp int [%]
	Other NulO related fragments	156.065	7	9	1	3	0	0	156.065	-0.148399	0.4389	0.9	0	0.011038	0.0042924	180	156.065	0.1745
		174.076	7	11	1	4	0	0	174.076	0.0698545	0.5241	0.026316	0.23684	0.016921	0.013902	583	0	0
	Heptose	157.05	7	8	0	4	0	0	157.049	0.390195	0.5361	0.97436	0.025641	0.014717	0.021819	915	0	0
		175.06	7	10	0	5	0	0	175.06	-0.0194219	0.6155	0.37288	0.64407	0.015064	0.030762	1290	0	0
		193.071	7	12	0	6	0	0	193.071	0.165328	0.287	0	1	0.012043	0.012281	515	0	0
	diMe-dHex	157.086	8	12	0	3	0	0	157.086	0.482029	0.5683	0.33333	0	0.018712	0.0095863	402	0	0
		175.096	8	14	0	4	0	0	175.096	0.0630509	0.3622	0.14286	1	0.0094347	0.0040777	171	0	0
	HexNAc	168.065	8	9	1	3	0	0	168.065	-0.137803	1.7448	0.98	0.013333	0.032215	0.061858	2594	168.065	0.4889
		186.076	8	11	1	4	0	0	186.076	0.0653496	2.3136	0.9979	0.30882	0.031925	0.1173	4919	186.076	0.1507
		204.087	8	13	1	5	0	0	204.087	-0.257342	2.0924	0.032215	0.63758	0.038277	0.15412	6463	0	0
		222.097	8	15	1	6	0	0	222.097	-0.0774436	0.1951	0.083333	1	0.017287	0.0067008	281	0	0
	Other NulO related fragments	170.081	8	11	1	3	0	0	170.081	0.157337	0.3086	1	1	0.0045119	0.0024562	103	170.081	0.2102
		188.092	8	13	1	4	0	0	188.092	-0.201604	0.3898	0	0.05	0.013539	0.01488	624	0	0
	NulO marker fragments*	180.065	9	9	1	3	0	0	180.065	-0.12862	0.7638	0.72	0	0.020913	0.022463	942	0	0
		198.076	9	11	1	4	0	0	198.076	0.0613906	0.487	0.64865	0.97297	0.019129	0.014332	601	0	0
		216.087	9	13	1	5	0	0	216.087	-0.243051	0.3027	0.04	0.96	0.016062	0.0078932	331	0	0
	Me-HexNAc	182.081	9	11	1	3	0	0	182.081	0.146967	1.3046	0.19355	0	0.022983	0.039657	1663	182.081	0.1453
		200.092	9	13	1	4	0	0	200.092	-0.189513	0.3537	0.95455	0.81818	0.01399	0.0098724	414	0	0
		218.102	9	15	1	5	0	0	218.102	-0.011921	0.6827	0.04717	0.19811	0.023048	0.041302	1732	0	0
	NulO marker fragments*	196.097	10	13	1	3	0	0	196.097	-0.118921	0.3536	0.30769	0.025641	0.013579	0.013926	584	0	0
		214.107	10	15	1	4	0	0	214.107	-0.411009	0.1625	0	0.8	0.0080997	0.0050793	213	0	0
	Peptide related fragments**	209.128	11	16	2	2	0	0	209.129	-0.276576	1.8938	0.8125	0	0.015407	0.010063	422	209.128	0.262
		227.139	11	18	2	3	0	0	227.139	-0.0991463	2.503	0.046512	0.30233	0.038618	0.018266	766	227.139	0.1021
		245.15	11	20	2	4	0	0	245.15	0.052213	0.0601	0	0.4	0.0010763	0.0030523	128	0	0
	NulO-261	225.087	10	12	2	4	0	0	225.087	0.0582886	1.1128	0.89091	0	0.018733	0.018934	794	225.087	0.2605
		243.098	10	14	2	5	0	0	243.098	0.199262	0.7609	0.96364	0.89091	0.016077	0.018648	782	243.098	0.4314
		261.108	10	16	2	6	0	0	261.108	-0.0621965	1.2365	0	0.13317	0.029539	0.09126	3827	0	0
		279.119	10	18	2	7	0	0	279.119	0.068358	0.0472	0	0	0.00425	0.0019793	83	0	0
	NulO related fragments***	226.071	10	11	1	5	0	0	226.071	-0.453132	0.715	0.74312	0	0.021767	0.03484	1461	0	0
		244.082	10	13	1	6	0	0	244.082	0.134709	0.6099	0	0.93103	0.0194	0.028067	1177	0	0
	NulO related fragments***	240.087	11	13	1	5	0	0	240.087	-0.218754	0.2377	0.5	0	0.0080831	0.0064147	269	0	0
		258.097	11	15	1	6	0	0	258.097	-0.0666416	0.276	0	0.375	0.0090432	0.010302	432	0	0
	NulO-289	253.118	12	16	2	4	0	0	253.118	-0.343871	0.7681	0.2	0	0.0069028	0.0033385	140	253.118	0.3212
		271.129	12	18	2	5	0	0	271.129	-0.559586	0.3558	0.66667	0.33333	0.0031803	0.0021223	89	271.129	0.1845
		289.139	12	20	2	6	0	0	289.139	-0.05672	0.0623	0	0.11765	0.002419	0.0068916	289	0	0
	NulO-275	257.113	11	16	2	5	0	0	257.113	-0.395312	0.7383	0.94231	0	0.014133	0.020603	864	257.113	0.2353
		275.124	11	18	2	6	0	0	275.124	-0.241055	1.1209	0.0031949	0.15655	0.028591	0.08351	3502	0	0
		293.134	11	20	2	7	0	0	293.134	-0.105754	0.0925	0	0.25	0.0065473	0.0020985	88	0	0
	*NulO core structure fragments. Confirmed through fragmentation experiments of free NulOs (Kleikamp et al., 2020).
	**Peptide related fragments, from 'PK' y ion (related) fragments (=additional ammonia and water loss).
	***NulO related fragments such as NH3, Ac or CO2 loss. Identified through spectral correlation and/or manual investigation of MS/MS spectra of glycopeptides.

### Sheet: 2.B_SAP_ENRICHMENT
	COMMENT	Observed [m/z]	C	H	N	O	P	S	monoisotopic mass [mi]	mass error [ppm]	Rel match int [%]	forward R	backward R	% of parent int	% of total specs	# of spectra	Comp	Rel comp int [%]
	Me-dHex	143.07	7	10	0	3	0	0	143.07	0.180331	2.0042	0.2197	0	0.015723	0.050554	6812	0	0
		161.081	7	12	0	4	0	0	161.081	0.379437	0.7466	0.73529	0.85294	0.0074506	0.011451	1543	0	0
	Hex	145.05	6	8	0	4	0	0	145.049	0.422476	1.4596	0.52751	0.080906	0.013077	0.032973	4443	145.05	0.1824
		163.06	6	10	0	5	0	0	163.06	-0.0208512	0.669	0	0.56794	0.010436	0.030115	4058	0	0
	Unidentified sugar derivative, related to 163/193 containng glycans	155.034	7	6	0	4	0	0	155.034	0.0732743	0.9904	0.16601	0	0.010983	0.031934	4303	0	0
		173.044	7	8	0	5	0	0	173.044	0.269757	0.2471	0.046512	0.97674	0.0047949	0.0080892	1090	0	0
		191.055	7	10	0	6	0	0	191.055	-0.0942137	0.0355	0	1	0.0012871	0.00027459	37	0	0
	Unidentified derivative, not related to any observed glycans*	155.07	8	10	0	3	0	0	155.07	0.166376	3.2133	0.0082484	0	0.044262	0.11605	15637	0	0
		173.081	8	12	0	4	0	0	173.081	0.35313	1.9468	0	0.89474	0.006193	0.030798	4150	0	0
		191.091	8	14	0	5	0	0	191.091	-0.0186298	0.7036	0	0	0.0021259	0.012082	1628	0	0
	Heptose	157.05	7	8	0	4	0	0	157.049	0.390195	0.3443	0.89286	0	0.0047557	0.0068498	923	0	0
		175.06	7	10	0	5	0	0	175.06	0.55181	0.3732	0.97468	0.31646	0.0051379	0.010642	1434	0	0
		193.071	7	12	0	6	0	0	193.071	0.683273	0.2418	0	0.79381	0.0048169	0.01082	1458	0	0
	Peptide related fragments*	166.086	9	11	1	2	0	0	166.086	0.249027	3.7151	0.048611	0	0.053724	0.081752	11016	166.086	0.2688
		184.097	9	13	1	3	0	0	184.097	0.41652	1.1932	0.125	0.21875	0.0075129	0.0050539	681	184.097	0.2328
		202.107	9	15	1	4	0	0	202.107	0.0593744	0.4529	0	0.14286	0.0035423	0.0047793	644	202.107	0.1003
	HexNAc	168.066	8	9	1	3	0	0	168.065	0.457203	2.3828	0.50624	0	0.024781	0.059934	8076	168.065	0.4889
		186.076	8	11	1	4	0	0	186.076	0.602764	1.056	0.99648	1	0.0098705	0.025321	3412	186.076	0.1507
		204.087	8	13	1	5	0	0	204.087	0.722634	1.1233	0.022346	0.2635	0.026181	0.074947	10099	0	0
		222.097	8	15	1	6	0	0	222.097	-0.0774436	0.052	0	0.75	0.006325	0.0071096	958	0	0
	Me-HexNAc	182.081	9	11	1	3	0	0	182.081	0.696173	3.1862	0.054264	0	0.023728	0.039911	5378	182.081	0.1453
		200.092	9	13	1	4	0	0	200.092	0.310258	0.1581	1	0.875	0.0024814	0.0019889	268	0	0
		218.102	9	15	1	5	0	0	218.102	0.446579	0.2938	0	0.071429	0.010507	0.018405	2480	0	0
	NulO marker fragments, related to glycans	196.06	9	9	1	4	0	0	196.06	0.317453	1.2916	0	0	0.0063937	0.0027088	365	196.06	0.3654
		214.071	9	11	1	5	0	0	214.071	0.455737	0.31	0.77778	0	0.0011735	0.0038739	522	0	0
		232.082	9	13	1	6	0	0	232.082	0.572557	0.1691	0	0.80769	0.0012661	0.0038219	515	0	0
	*Unidentified fragment/compound. No correlation to other carbohydrate fragments, or parent offset mass detected. Manual verification of related scans showed no significant peptide fragment peaks.
	**Peptide related fragments; e.g. from 'AK' y (related) fragments (=additional ammonia and water loss).

### Sheet: 3.H_VOLCANII
	COMMENT	Observed [m/z]	C	H	N	O	P	S	monoisotopic mass [mi]	mass error [ppm]	Rel match int [%]	forward R	backward R	% of parent int	% of total specs	# of spectra*	Comp	Rel comp int [%]*
	Hex	145.049	6	8	0	4	0	0	145.049	-0.266943	0.0962	0.10714	0	0.0014806	0.0026966	391	145.05	0.1824
		163.06	6	10	0	5	0	0	163.06	-0.0208512	0.025	0	1	0.00010945	0.00048967	71	0	0
	HexA	159.029	6	6	0	5	0	0	159.029	-0.0203737	0.0785	0.36364	0	0.001114	0.0014759	214	0	0
		177.039	6	8	0	6	0	0	177.039	-0.383644	0.0261	0.5	1	0.00083063	0.00055863	81	0	0
	*Absoutle spectral counts threshold (>10/fragment) was applied instead of the relative intensity threshold, since no matches were above the otherwise specified min rel intensity level of 0.01%.

### Sheet: 4.C_JEJUNI
	COMMENT	Observed [m/z]	C	H	N	O	P	S	monoisotopic mass [mi]	mass error [ppm]	Rel match int [%]	forward R	backward R	% of parent int	% of total specs	# of spectra	Comp	Rel comp int [%]
	Other NulO related fragments	154.086	8	11	1	2	0	0	154.086	0.268421	1.0123	0.074074	0	0.0048317	0.011559	1167	154.086	0.1576
		172.097	8	13	1	3	0	0	172.097	-0.135505	0.1058	0	1	0.00064649	0.00076271	77	0	0
	HexNAc	168.065	8	9	1	3	0	0	168.065	-0.137803	1.101	0.275	0	0.0073802	0.0096378	973	168.065	0.4889
		186.076	8	11	1	4	0	0	186.076	0.0653496	0.3652	0.97436	0.14103	0.0032031	0.0086968	878	186.076	0.1507
		204.087	8	13	1	5	0	0	204.087	0.232646	0.603	0	0.32203	0.0080038	0.031687	3199	0	0
	Nulo marker fragments*	180.065	9	9	1	3	0	0	180.065	-0.12862	0.9191	0.03125	0	0.0054522	0.018483	1866	0	0
		198.076	9	11	1	4	0	0	198.076	0.0613906	0.35	0	1	0.00061579	0.0016047	162	0	0
		216.087	9	13	1	5	0	0	216.087	-0.243051	0.0414	0	0	0.00043274	0.00024763	25	0	0
	Nulo marker fragments*	196.097	10	13	1	3	0	0	196.097	-0.118921	0.5947	0.043478	0	0.0040111	0.014719	1486	0	0
		214.107	10	15	1	4	0	0	214.107	-0.411009	0.0912	0	1	0.0011172	0.0012481	126	0	0
	Peptide related fragments**	209.128	11	16	2	2	0	0	209.129	-0.276576	3.2749	0.34091	0	0.01636	0.011252	1136	209.128	0.262
		227.139	11	18	2	3	0	0	227.139	-0.0991463	3.2384	0	0.25	0.023263	0.016383	1654	227.139	0.1021
	NulO related fragments***	257.113	11	16	2	5	0	0	257.113	-0.395312	0.8739	0.90476	0	0.0033346	0.0063097	637	257.113	0.2353
		275.124	11	18	2	6	0	0	275.124	-0.604528	0.1735	0	0.16964	0.0076019	0.015631	1578	0	0
	NulO	299.124	13	18	2	6	0	0	299.124	0.112596	0.7899	0.10606	0	0.0061913	0.025645	2589	299.123	0.1356
		317.134	13	20	2	7	0	0	317.134	-0.413074	0.1275	0	0.82353	0.0026356	0.0041107	415	0	0
	Peptide related fragments**	302.1	13	17	0	8	0	0	302.1	-0.0744125	0.0431	0.012821	0	0.011511	0.013105	1323	0	0
		320.11	13	19	0	9	0	0	320.11	0.664896	0.0619	0	0.5	0.00043809	0.00065375	66	0	0
	*NulO core structure fragments. Confirmed through fragmentation experiments of free NulOs (Kleikamp et al., 2020).
	**Peptide related fragments; e.g. 209/207 from from 'PK' y (related) fragments (=additional ammonia and water loss); or 302 from 'DGE' a ion (related) fragments.
	***NulO related fragments such as NH3, Ac or CO2 loss. Identified through spectral correlation and/or manual investigation of MS/MS spectra of glycopeptides.

### Sheet: 5.YEAST_CTRL
	COMMENT	Observed [m/z]	C	H	N	O	P	S	monoisotopic mass [mi]	mass error [ppm]	Rel match int [%]	forward R	backward R	% of parent int	% of total specs	# of spectra	Comp	Rel comp int [%]
	Hex	145.049	6	8	0	4	0	0	145.049	-0.266943	1.0475	0.79913	0	0.013975	0.042167	3698	145.05	0.1824
		163.06	6	10	0	5	0	0	163.06	-0.0208512	0.7404	0	0.60596	0.012171	0.040832	3581	0	0
	HexNAc	168.066	8	9	1	3	0	0	168.065	0.457203	1.0813	0.21311	0	0.0065418	0.015382	1349	168.065	0.4889
		186.076	8	11	1	4	0	0	186.076	0.0653496	0.2454	1	1	0.0013109	0.0073774	647	186.076	0.1507
		204.087	8	13	1	5	0	0	204.087	0.232646	0.2701	0	0.059908	0.0052443	0.027834	2441	0	0

### Sheet: 6.HEKP_CTRL
	COMMENT	Observed [m/z]	C	H	N	O	P	S	monoisotopic mass [mi]	mass error [ppm]	Rel match int [%]	forward R	backward R	% of parent int	% of total specs	# of spectra	Comp	Rel comp int [%]
	Hex	145.049	6	8	0	4	0	0	145.049	-0.266943	4.1669	0.98957	0	0.083239	0.23626	10167	145.05	0.1824
		163.06	6	10	0	5	0	0	163.06	-0.0208512	4.4433	0	0.66764	0.084125	0.25799	11102	0	0
		181.071	6	12	0	6	0	0	181.071	0.728555	0.0317	0	0	1.7472e-05	6.9715e-05	3	0	0
	HexNAc	168.066	8	9	1	3	0	0	168.065	0.457203	9.1957	0.55229	0	0.12888	0.45963	19779	168.065	0.4889
		186.076	8	11	1	4	0	0	186.076	0.0653496	8.1562	0.99962	0.97535	0.098641	0.37128	15977	186.076	0.1507
		204.087	8	13	1	5	0	0	204.087	0.232646	9.4481	0.014137	0.36535	0.13053	0.51993	22374	0	0
		222.097	8	15	1	6	0	0	222.097	-0.0774436	1.5612	0	0.98077	0.044208	0.064928	2794	0	0
	NulO marker fragments*	196.06	9	9	1	4	0	0	196.06	-0.192594	0.6775	0.78947	0	0.0085337	0.01873	806	196.06	0.3654
		214.071	9	11	1	5	0	0	214.071	-0.478533	0.278	1	1	0.0064181	0.018637	802	0	0
		232.082	9	13	1	6	0	0	232.082	-0.289209	0.2727	0	1	0.0067588	0.019776	851	0	0
		250.092	9	15	1	7	0	0	250.092	-0.127153	0.0421	0	0	0.0013664	0.00090629	39	0	0
	NulO marker fragments*	197.044	9	8	0	5	0	0	197.044	0.236901	0.4836	0.2963	0	0.0098975	0.043432	1869	0	0
		215.055	9	10	0	6	0	0	215.055	-0.0836995	0.2954	0	1	0.0065358	0.02045	880	0	0
	Peptide related fragments**	227.102	10	14	2	4	0	0	227.103	-0.603075	5.2841	0.038674	0.0055249	0.05988	0.10067	4332	227.102	0.4188
		245.113	10	16	2	5	0	0	245.113	-0.414666	0.7926	0	0.58333	0.014633	0.0073433	316	245.113	0.3381
	Peptide related fragments**	245.077	9	12	2	6	0	0	245.077	-0.0656121	3.6775	0.013889	0	0.040092	0.047406	2040	245.076	0.1484
		263.087	9	14	2	7	0	0	263.087	0.0731316	0.0789	0	1	0.00037704	0.0013478	58	0	0
	NeuAc	256.081	11	13	1	6	0	0	256.082	-0.652605	0.2437	1	0	0.0071797	0.025795	1110	0	0
		274.092	11	15	1	7	0	0	274.092	-0.48086	0.9739	0.21355	0.041068	0.02703	0.13323	5733	0	0
		292.103	11	17	1	8	0	0	292.103	-0.330295	0.3598	0	1	0.013115	0.059722	2570	0	0
	*NulO core structure fragments. Confirmed through fragmentation experiments of free NulOs (Kleikamp et al., 2020).
	**Peptide related fragments, e.g. 227 from 'EP' b ion (related) fragments, or 245 from 'ED' b ion (related) fragments.

### Sheet: 7.HEADER_INFO
	COMMENT	Observed [m/z]	CHNOPS	monoisotopic mass [mi]	mass error [ppm]
	Empirical sugar compound / fragment annotations	Observed m/z [M+H]+	Chemical composition [M+H]+, considering the elements C/H/N/O/P/S. The matching constraints are described in the SI document B.	Theoretical m/z [M+H]+	Mass deviation from theoretical mass
	Rel match int [%]	% of parent int	% of total specs	# of spectra	Comp	Rel comp int [%]
	Fragment intensity as % of max bin intensity. The default minimum intensity threshold for reporting a fragment cluster was set to 0.01%.	Fragment intensity as % of parent intensity	% of total spectra containing identified fragment	Count of spectra containing identifed fragment. The alternative threshold for reporting fragments was set to 10 spectra/fragment.	Comparator peak m/z matched	Comparator m/z relative intensity
	forward R	backward R*
	Fraction of spectra fragment 'M' shares with fragment 'M+18' (1 = all spectra shared; 0 = no spectra shared);	Fraction of spectra fragment 'M' shares with fragment 'M-18' (1 = all spectra shared; 0 = no spectra shared);
