## Supplemental FILE D for "A general approach to explore prokaryotic protein glycosylation reveals the unique surface layer modulation of an anammox bacterium"

### Sheet: 1.KUENENIA_enrichment
		KUENENIA enrichment
			Sugar fragments	/-18											Figure 1: The graph indicates co-occurrence of individual sugar fragments in fragmentation spectra of the whole cell lysate shotgun proteomics data. The circle area correlates with the fraction of spectra one fragment shares with another fragment (shared spectra A and B)/(total spectra of A)]. A large circle indicates that fragment A (as listed on y axis) occurs in a large fraction of spectra tog…
		1	193.071	175.06
		2	175.096	157.086
		3	204.087	186.076
		4	218.102	200.092
		5	174.076	156.066
		6	198.076	180.065
		7	188.092	170.081																																						Figure 2: The graph shows the extracted ion traces (XICs) of the observed sugar related fragments from the whole cell lysate shotgun proteomics data. Individual sugar traces are depicted as coloured dots. One representative fragment for every observed water loss cluster is shown. Generation of the 'XIC' graph from the mass spectrometric raw data is described in the materials and methods section.
		8	196.097	178.086
		9	227.139	209.128
		10	244.082	226.071
		11	258.097	240.087
		12	261.108	243.098
		13	275.124	257.113
		14	289.139	271.129
	Graphs 1-13: oligosaccharide profiles (parent ion off set bins) obtained from spectra filtered for identified sugar fragments (measured in Feb 2020).																										Graphs 16-17: comparative HILIC enrichment - MS experiments, combined with 'open modification search' using BYONIC.
																											Graphs 16-17: The graphs show comparative 'open modification search' on HILIC enriched glycopeptide fractions from the same KUENENIA enrichment culture as shown on the left, using Byonic. A zoom to the lower frequency range is shown in the right graph. Overall, the comparative analysis shows the same oligosaccharide chain masses as identified using the 'parent ion offset' approach (shown on the l…
																											Graphs 18-20: oligosaccharide modification isotope error study, using the identified oligosaccharide chains observed in the KUENENIA enrichment culture.
																																						Isotope error	.-1MODs	Exact MODs	.+1 MODs		Graphs 18-20: Identified oligosaccharide chains are further incorporated into the database search as variable modifications to identify the target proteins/strains. For this, the most abundant isotope peak is taken as the monoisotopic mass. To evaluate the impact of a potentially mistaken mass the oligosaccharide modifications were searched using the exact mass, or by using a +1 or -1 Da mass err…
																																						KNM-10	191.05	192.05	193.05
																											A	B	C	D								KNM-11	383.10	384.10	385.10
																											484	410	64	57		A	# matches					KNM-12	575.20	576.20	577.20
																											722	637	117	81		B	# matches + Oxonium					KNM-13	767.25	768.25	768.25
																											203	185	28	8		C	# matches + Offset 204					KNM-15	959.30	960.30	961.30
																											Confirmed matches: Kuenenia surface layer protein					D	# matches + Offset 175					KNM-7	1202.45	1203.45	1204.45
																																						KNM-8	1216.50	1217.50	1218.50
																																						KNM-9	1230.50	1231.50	1232.50
																											Graphs 21-25: normalised low mass bins for observed oligosaccharide compositions (HexNAc based, X-type, and heptose based O-type).
																																									Graphs 21-25: The histograms show the normalised 'low mass bins' for scans containing the identified oligosaccharide chains (1203, 1217, 1231 and 384 Da). The graphs on the left (from top to bottom) shows the low mass bin histograms from fragmentation spectra containing the oligosaccharide chain 1203, 1217 or 1231, respectively. All show the same sugar fragments, but differ in the abundance of th…
													Graphs 1-15: The histograms (1-13) show the 'offset bins' from spectra filtered for observed sugar fragments shown in the table above. All observed sugar fragments (except 175) originate from an oligosaccharide chain based on a HexNAc core (X-type structure). The fragment(s) 175 (and 193) derive from an unrelated oligosaccharide chain (O-type), consisting of several heptose units. The fragment 22…
Graphs 14-15: profiles for 'X' and 'O' type oligosaccharide chains from the same Kuenenia enrichment culture sampled and measured at a time point 2 years earlier (Nov 2018).

### Sheet: 2.BROC_enrichment
		BROCADIA enrichment
			Sugar fragments	/-18										Figure 1: The graph indicates co-occurrence of individual sugar fragments in fragmentation spectra of the whole cell lysate shotgun proteomics data. The circle area correlates with the fraction of spectra one fragment shares with another fragment (shared spectra A and B)/(total spectra of A)]. A large circle indicates that fragment A (as listed on y axis) occurs in a large fraction of spectra tog…
		1	161.081	143.07
		2	163.06	145.05
		3	173.081	155.07
		4	193.071	175.06
		5	204.087	186.076
		6	218.102	200.092																																						Figure 2: The graph shows the extracted ion traces (XICs) of the observed sugar related fragments from the whole cell lysate shotgun proteomics data. Individual sugar traces are depicted as coloured dots. One representative fragment for every observed water loss cluster is shown. Generation of the 'XIC' graph from the mass spectrometric raw data is described in the materials and methods section.
		7	232.082	214.071
		8	173.044	155.034
		9	184.097	166.086
	Graphs 1-8: oligosaccharide profiles (parent ion off set bins) obtained from spectra filtered for identified sugar fragments.																										Graphs 14-18: comparative protein analysis of purified BROC putative S-layer protein, following SDS PAGE and in gel digestion
																																										Graphs 14-18: The histograms show the 'offset bins' from spectra obtained from the enriched and SDS-PAGE analysed Ca.Brocadia sapporoensis surface layer protein, filtered for 'major' sugar fragments as earlier observed for the Ca.Brocadia sapporoensis enrichment culture (see table above). Thereby, only the '1438' structure was observed, which is in agreement with the recently published oligosacch…
													Graphs 1-8: The histograms show the 'offset bins' from spectra filtered for observed sugar fragments (see table above). At least four different oligosaccharide compositions were revealed. The structure '1438' was obtained from HexNAc (204) and Me-HexNAc (218) fragments, which is in agreement with the recently published O-glycan structure decorating the putative surface layer protein from Ca. Broc…
																											Reverse bins of individual glycan compositions
																																										Graph 19: The histogram shows the normalised 'low mass bins' for scans containing the identified oligosaccharide chains '1438'. This shows the same sugar fragment profile as observed when analysing the low mass bins from the enrichment culture directly.
	Graphs 9-13: normalised low mass bins for observed oligosaccharide compositions.
													Graphs 9-12: The histograms show the normalised 'low mass bins' for scans containing the identified oligosaccharide chains from the Ca.Brocadia sapporoensis enrichment. The graphs on the left (from top to bottom) show the histograms for spectra containing the oligosaccharide chains 1438, 1290 and 1300, respectively. The low mass range bin for the oligosaccharide chain 1505 is shown above. Albeit …

### Sheet: 3.CONTROLS_other_prokaryotes
	HALOFERAX VOLCANII																														CAMPYLOBACTER JEJUNI
		Sugar fragments	/-18												Figure 1: The graph indicates co-occurrence of individual sugar fragments in fragmentation spectra of the whole cell lysate shotgun proteomics data. The circle area correlates with the fraction of spectra one fragment shares with another fragment (shared spectra A and B)/(total spectra of A)]. A large circle indicates that fragment A (as listed on y axis) occurs in a large fraction of spectra tog…																	Sugar fragments	/-18										Figure 1: The graph indicates co-occurrence of individual sugar fragments in fragmentation spectra of the whole cell lysate shotgun proteomics data. The circle area correlates with the fraction of spectra one fragment shares with another fragment (shared spectra A and B)/(total spectra of A)]. A large circle indicates that fragment A (as listed on y axis) occurs in a large fraction of spectra tog…
	1	163.06	145.05																												1	172.097	154.086
	2	177.039	159.029																												2	204.087	186.076
																															3	198.076	180.065
																															4	196.097	214.107
																															5	275.124	257.113
																															6	317.134	299.124
	Figure 2: Extracted ion chromatogram (XICs) for observed sugar fragments.																														Figure 2: Extracted ion chromatogram (XICs) for observed sugar fragments.
															Figure 2: The graph shows the extracted ion traces (XICs) of the observed sugar related fragments from the whole cell lysate shotgun proteomics data. Individual sugar traces are depicted as coloured dots. One representative fragment for every observed water loss cluster is shown. Generation of the 'XIC' graph from the mass spectrometric raw data is described in the materials and methods section.																												Figure 2: The graph shows the extracted ion traces (XICs) of the observed sugar related fragments from the whole cell lysate shotgun proteomics data. Individual sugar traces are depicted as coloured dots. Two representative fragment for every observed water loss cluster is shown. Generation of the 'XIC' graph from the mass spectrometric raw data is described in the materials and methods section.
	Graphs 1-4: oligosaccharide profiles (parent ion off set bins) obtained from spectra filtered for identified sugar fragments.																														Graphs 1-4: oligosaccharide profiles (parent ion off set bins) obtained from spectra filtered for identified sugar fragments.
																															Graphs 1-4: The histograms show the 'offset bins' from spectra filtered for observed sugar fragments (see table above). This revealed the expected penta-saccharide chain (left graphs) and the small nonulosonic acid protein backbone modifications. The well characterised N-linked hepta-saccharide showed the expected mass and composition (Asn-diNAcBac-(HexNAc)5-Hex; 1405).6 The hepta-saccharide modi…
		Graphs 1-4: The histograms show the 'offset bins' from spectra filtered for observed sugar fragments (see table above). This revealed the expected carbohydrate chain (left graphs), which however nearly only the hepta-saccharide (Asn-Hex-HexA-HexA-MeHexA; 704) rather than the 'complete' pentasaccharide (which were very low abundant, 866). However, prominent pentasaccharide variants have been also …
	Graph 5: normalised low mass bins for observed oligosaccharide composition.																													Graphs 5-6: normalised low mass bins for observed oligosaccharide compositions.
															Graph 5: The histogram shows the normalised 'low mass bins' for scans containing the observed hepta-saccharide (704). This shows mainly fragments for HexA -(H2O)N and Hex -(H2O)N. The methylated HexA was observed in the 'fragment latter' of the 'offset bins' histogram, but this derivative did not provide any oxonium ions.
	Additional references																														Graphs 5-6: The histograms shows the normalised 'low mass bins' for scans containing the observed hepta-saccharide (1405) and small nonulosonic acid modifications. This first shows mainly fragments for HexNAc, diNacBac and hexose. The small mass nonulosonic acid modifications show additional Pse related fragments
	1. Kandiba, Lina, et al. "Structural characterization of the N-linked pentasaccharide decorating glycoproteins of the halophilic archaeon Haloferax volcanii." Glycobiology 26.7 (2016): 745-756.
	2. Esquivel, Rianne N., et al. "Identification of Haloferax volcanii pilin N-glycans with diverse roles in pilus biosynthesis, adhesion, and microcolony formation." Journal of Biological Chemistry 291.20 (2016): 10602-10614.
	3. Kleikamp, Hugo BC, et al. "Tackling the chemical diversity of microbial nonulosonic acids–a universal large-scale survey approach." Chemical Science 11.11 (2020): 3074-3080.
	4. Guan, Ziqiang, et al. "Protein glycosylation as an adaptive response in Archaea: growth at different salt concentrations leads to alterations in Haloferax volcanii S‐layer glycoprotein N‐glycosylation." Environmental microbiology 14.3 (2012): 743-753.
	5. Wuhrer, Manfred, et al. "Glycoproteomics based on tandem mass spectrometry of glycopeptides." Journal of Chromatography B 849.1-2 (2007): 115-128.
	6. Hoffmann, Marcus, et al. "The Fine Art of Destruction: A Guide to In‐Depth Glycoproteomic Analyses—Exploiting the Diagnostic Potential of Fragment Ions." Proteomics 18.24 (2018): 1800282.
	7. Nothaft, Harald, et al. "Diversity in the protein N-glycosylation pathways within the Campylobacter genus." Molecular & cellular proteomics 11.11 (2012): 1203-1219.
	8. Thibault, Pierre, et al. "Identification of the carbohydrate moieties and glycosylation motifs in Campylobacter jejuni flagellin." Journal of Biological Chemistry 276.37 (2001): 34862-34870.
