## Supplemental FILE H for "A general approach to explore prokaryotic protein glycosylation reveals the unique surface layer modulation of an anammox bacterium"

### Sheet: 1.KUENENIA_IDs_motifs
	UniprotKB	Species	Protein	Closest match	Metagenome	Family and domain annotations
	A0A2C9CDZ7/WP_164994544.1 (both homologues)	Ca Kuenenia Stuttgartiensis	S-layer protein	S-layer protein/carboxypeptidase like protein (ca 100/75 coverage/identity for both)	planctomycetaceae_1_das_tool_250_3	IPR013784 Carb-bd-like_fold, IPR008969 CarboxyPept-like_regulatory, IPR013783 Ig-like_fold, IPR008964 Invasin/intimin_cell_adhesion
	Q1Q2L7	Ca Kuenenia Stuttgartiensis	CsgG like	Outer membrane-located lipoprotein	planctomycetaceae_1_das_tool_42_7	IPR005534﻿, Curli_assmbl/transp-comp_CsgG, outer membrane bound

### Sheet: 2.BROCADIA_IDs_motifs
	UniprotKB (closest match)	Species by metagenomics	Tentative potein annotation	Proposed function of closest match	Metagenome	Retrieved family and domain annotations
	A0A5C6EUT8 (homologue)	Brocadia sapporoensis	93% identity to putative S-layer	Surface layer protein	1817-Brocadia_sapporoensis	IPR013783 Ig-like_fold; immunoglobulin-like (Ig-like) fold (found in several receptors like MHCs)	IPR008964 Invasin/intimin cell-adhesion fragments	.
	A0A5C6ENA4	Brocadia sapporoensis		Beta-propeller repeat protein	238-Brocadia_sapporoensis	IPR013783﻿ Ig-like_fold	IPR008964﻿ Invasin/intimin_cell_adhesion	IPR010620﻿ SBBP_repeat
	A0A520YU83	Brocadia sapporoensis	Uncharacterised, membrane component		1815-Brocadia_sapporoensis	IPR013783﻿ Ig-like_fold	IPR008964﻿ Invasin/intimin_cell_adhesion
	A0A136K9T0	Ignavibacteria OLB4	5'-nucleotidase domain-containing protein		2056-Ignavibacteria_OLB4	IPR026444 Secre_tail; secretion system C-terminal sorting domain***	IPR036278 Sialidase_sf; Sialidases share highly conserved regions of beta-sheet motifs.	.
	A0A136K9R2	Ignavibacteria OLB4	Fibronectin type III domain protein		2058-Ignavibacteria_OLB4	IPR011044 Quino_amine_DH_bsu	.	.
	A0A136JVZ0	Ignavibacteria OLB4	5'-nucleotidase domain-containing protein		844-Ignavibacteria_OLB4	IPR026444 Secre_tail; secretion system C-terminal sorting domain***	.	.
	A0A136K568	Ignavibacteria (likely OLB4)	Fibronectin type III domain-containing protein		2344-Brocadia_sapporoensis*	IPR013783 Ig-like_fold; immunoglobulin-like (Ig-like) fold (found in several receptors like MHCs)	.	.
	A0A136K6G2	Ignavibacteria OLB4	Peptidase S8/S53 subtilisin kexin sedolisin		1608-Ignavibacteria_OLB4	IPR026444 Secre_tail; secretion system C-terminal sorting domain***	.	.
	A0A136JWZ	Ignavibacteria OLB4	Uncharacterised protein	Cell wall protein IFF5 OS=Candida albicans	677-Ignavibacteria_OLB4		.	.
	A0A136K933	Ignavibacteria OLB4	Peptidase S8/S53 subtilisin kexin sedolisin		1203-Ignavibacteria_OLB4	IPR026444 Secre_tail; secretion system C-terminal sorting domain***		.
	A0A136JVZ9/A0A136K423	Ignavibacteria OLB4	Fibronectin type III domain-containing protein		843/845-Ignavibacteria_OLB4	IPR013783 Ig-like_fold; immunoglobulin-like (Ig-like) fold (found in several receptors like MHCs)	.	.
	A0A136K3X8	Ignavibacteria OLB4	Uncharacterized protein	Chitinase-like protein PB1E7.04c OS=Schizosaccharomyces pombe	884-Ignavibacteria_OLB4	Transmembrane, Transmembrane helix	.	.
	A0A136JYQ0	Ignavibacteria OLB4	Uncharacterized protein	Farnesoic acid carboxyl-O-methyltransferase OS=Arabidopsis thaliana	11-Ignavibacteria_OLB4	Transmembrane, Transmembrane helix	.	.
	A0A3D6BBY8 (homologue); GenBank: KAA0251033.1	Ignavibacteria UTCHB3	T9SS C-terminal target domain-containing protein*	Uncharacterised	547-Ignavibacteria_UTCHB3	T9SS translocates proteins, especially virulence factors, across the outer membrane (OM).	IPR026444 Secre_tail (homologue protein)	.
	UniParc - UPI00132B735B; GenBank: OQY73723.1	Ignavibacteria UTCHB3	T9SS type A sorting domain-containing protein*		2261-Ignavibacteria_UTCHB3	T9SS translocates proteins, especially virulence factors, across the outer membrane (OM).	.	.
	I0AIA7 (homologue); GenBank: KAB2909869.1	Ignavibacteria UTCHB3	T9SS type A sorting domain-containing protein*	5'-Nucleotidase domain protein OS (51/67% homology)	746-Ignavibacteria_UTCHB3	T9SS translocates proteins, especially virulence factors, across the outer membrane (OM).	homologue protein: IPR026444 Secre_tail, IPR015943 WD40/YVTN_repeat-like_dom_sf	.
	*Lasica, Anna M., et al. "The type IX secretion system (T9SS): highlights and recent insights into its structure and function." Frontiers in cellular and infection microbiology 7 (2017): 215.
	**Wrongly assigned to Brocadia sapporoensis in binning fasta file; Protein sequence BLAST search confirmed that the protein belongs to Ignavibacteria (OLB4)
	***https://www.ebi.ac.uk/interpro/entry/InterPro/IPR026444/

### Sheet: 3.PROTEIN_sequences
	KUNENIA enrichment
	>planctomycetaceae_1_das_tool_250_3
	MKRPGLNLKGNWLSMAGVLFLMLALVMGVASNAKAATGSFDRDHYLPQLGTSDYDRAWIMVEDSTATGTTISVTVQALTSGESATYTLVGGSSTAFTTHKGQTTLPHATAIGSSTGYVEDFLGSYTYPALGTGTGALKLITGGLGSSAPGNAANGTDGVLKVNSSDTLALVYSGATLDTASVSIIGANDSTIEITTASPWGTSVDTGVNVEDATANVKITVVDPNVNLNPNLKEVIGLQDGFTTGLASAGSSRVRVQVIDQDSATGDALTGATASNIILVETGKNTGSFVATGKVYGSSSTSAKSNLRLGTTTSAFANGYDGSAITLGGPTGPSVTFQILEVTADGKLAIVGGTLTAGEVGTQTLAYAANTSAGFTDFGTQTWAADKVVVGIRGTNDEV…
	---------
	>planctomycetaceae_1_das_tool_42_7
	VNKSTVIIAFIICLLCFGCKTISKTNIIVDSNDASRSIKTIAVMHFNDQLLPKKGVTGTLVKTISTANAGEMLASIMSRELSGLGIYEVRSRTDIAKIINKSKANEKELVERRDYDRLGKLLGVDSVVIGKILEFKLSSSLIYERGTVSFVAECIDTKNGNILWTIDVNESAAYEDEIELAGKAMRTAIEKLKKELR
	---------
	BROCADIA enrichment
	>fig|392547.15.peg.1817
	MRKKQMGVMICAIFFSLAVMISQASAWNILTLDETGDVGQFGAITTGTSGASYISYYDNTNEDLKYATNVSGTWTTQTLDNTGNVGRFTSIDVGTSGALYISYYDVTNEDLKYATNVSGTWTYTMVNSNNKVGRFSGIKVGTSGAAYISYYYDTASDLRYATNVTGSWVITTDVDTVGLVGQYTSIVVGTSGASYISYYDETNTDLKLATNASGTWTTETLDSIGKVGQYTSIAMGTSGALYISYYDETNENLKLATNVYGTWTTGTVDSTGNVGQYTSIAVGTSGALYISYYDVTNSNLKYATNASGAWTTETVDSDDDVGQFSSISVGLSGEVNISYYDDTNKNLKYAFKSGTGVPPTPTPTVTPTPGTPTPTPTSTVTPTPGTPTPTPSPTPVPCK…
	---------
	>fig|Sap15peg238
	GIKNQGLEYGFTVASYDRTKDLIIDPLLASTFLGGSDKERGNAIALDSNDNVFVTGQTLSTNFPTIAGAYDETYIGGDIFISKFNDNLTILLASTFLGGSDEDWGNCIALDSSDNVFVTGHTFSTDLPTTIGAYDKTLSGFKDAFVSKLSNELGTLTASTYLGGNGSDWGTGIVIDKNDNSVFVSGYSNSANYPTTTGAYDQTYNGDQDVVVSKLSNNLGTLTASTYLGGNRASEQCNAIALDSNGNVFVTGWTGSSDFPTTTGAHDVDFNGSTNYGDVFVSKFPNDLGTLTASTFLGGSSDEIGNCIALDSNDNVFVSGYTKSANYPTTLEAYNRTYMGGSDIFISKFKNDLTSLLASTLLGKSQDDECYGIALDKSDHVLVTGFTGSADFPTTSGAY…
	---------
	>fig|Sap15peg1815
	MQKKRIRVAVSQRKNLLFSHLPSTPSIGEIGIWLCCAMICTIFSFIVMISQAGAWDILTLDSDGDPGEFAAITTGTSGASYISHYDDEYGTLKYTTNVSGTWTTITLDSNGNVGRYTSIDVGTSGASYISYYDFTNEDLKYATNVSGTWKYTLVNSHNKVGRFSGIKVGTSGAAYISYYYDTAGDLRYATNVTGSWVITIDVDTAGNVGQYTSIAVGTSGASHISYYDVTNGNLKYATNVSGVWTTETLDSDGDVGQYTSIAMGTSGALYISYYDVTHGDLKYATNVSGTWTTETLDSDGDVGQYTSIAMGTSGASYISYYDVTHGDLKCATNISGTWTFEAVDSDNKVGINSSISVGLSGDVHICCHDDTDHTLKYASNFEAYEAPPPPPCKAKKLNV…
	---------
	>fig|392547.15.peg.2344
	NPNYGDNGQTGDNLYFFANSTAGASGSPSQPTYQWRTAGADSNTLIVNRTLATSLGTGTLDDGRFDIGGQLPAGHSIRFFGTNYSDFYVGTNGIVGFGTFTPGGGNWNPPNTGLPQGNITNALFPLWIDLNFGSVTGPATNRLWYEITPTEVIISYENAYVFGGIATTFVSFQVIISHSASPTQNSRVIYQYSEDLSGADFISRYNANTLRQHLSGLQGSNDAQQVMQYRFRDAGGTVLTEGPLFGSNLAVAFGPDNTALPVDLISFSSAVDANNVTLNWTTGWEENNARFDIQRRTYNSESQWKTVGSVAGNGTVYEERHYSFTDKNLNSGVYEYRLVQYDYDGNSNADFNLNQAVEVGVPSSFALKQNYPNPFNPVTKIDFQIPVEGLVTLSVFDMA…
	---------
	>fig|795747.9.peg.2056
	MFKKLLLLMTFLAFIINVTNAGSRFTPEEIAKFSSMQYKVRMNGDAFVGVNLGKNVTSENINYVNTVNSRLQNFTINLWTDNFPGTVSFVNVGVTSYYDMQSNAVVDHIAQDPNTPSNIHAILMSAQDQGFADRTIRYSFSSDGGATWNNLSNVPASGERSGFGNLSLFSDGVAIIGNHSNVGGGSTRSQFFVDAFTGLGSFTLLDPGMGNTGGAIWPKLTSMSGATTADPRFVFVASISGQDSTFRNSYSSSAFTGYQAIPSNQAETYSLARGTDGRIGLVYVTSDAVAYGGVEFTESTDNGATWSTPVRIYDPVILGGDTVIGVIRGVSLTYQNNTPCAVFETALMLTSGSFFPSALQSEIRFWSSNLPGSDPNRSITIAALDTNNPVVLPNGVPYA…
	---------
	>fig|795747.9.peg.2058
	MKIKLTLNIIVLLLTFSVIGLSKPRVEILNGNNPISFNPPGLGQAIAIQRVLLGANQIGAWFQNTGIMDQDTRTQNTPGFEWPKGSGKFANFTAGLSIGCHINGQLAQVMASYSGEYTPGYTKFDAGSQTYVGYTDADFKLYSVKSGDNANTNPDYANWGKMVPYGAPYVDINENGQYDPAIDIPGQKDAGQTLFLAMTDAFVEQRNAGEGFGGGVTSPLLYADLRMTAWAYNSPGLEDLQFVKWTVMNNGGSDWENTYISVVVDPDLGDAGDDYIGCDTNLNLGYVYNGNPSDGTGAGNTYGAAPPSYGMDYFSSPIIRATNDTLGLTSFVFFTNNGSSPPPCESDPNGEPLGAYNMMTGVKKDGTPFIDITTHTPTKFVYPGDPESLSGWTEDAGAV…
	---------
	>fig|795747.9.peg.844
	MKKLIYPLMSICALTLLLWGYSFQGDPNSEMAPVTTQLTFGNNSTPDTTPPGNFPYPVKFTFNYSAIPGVSGGTVGAFYHDGKYFFNRWNNSTLYRFNADGPGGGPGTLADSNTNYAGQIRDLTTDGNFLFGGRAASTLYRMDFNGNTITTKNIPGAQFRAIAWDPNRKGFWNTNFSGNITCYDTNGTLLGAIPSTLSGKYGLAFDSTSSSDSAFLWVWNQETSQTENSLNKYHIASGTLVTTYMFTLPPPSGTGIAGGAEAVQIGNQFVLLLNYQNFALGGYILKESGPPPPVGGNTLVLFHDTTVVSSQAKRLADKDSLMRYLPELVGNYTFQTFDATTVLTGLDQYNTIMLFETSFDATQCRYLGVTARDSIKAWLNAGTSGNKRAFLNMGADQGY…
	---------
	>fig|795747.9.peg.1608
	MSKNLLNVKLYVSFILAFSLLSFSMISDDDIRDADLKEAQKHSQVTDFKVYTPPVIQTLMVGNTTLGSGYNLLDTLTLTANPNSPNNGGAANWAIFFDLVGGAQELSVVQMNTASTATAGATFSVEIFTRSGTALGGPVGSGPGSSSAGWTSLGTVSVLQGPVNAGMSEIFNIPAITVPAGDTVGVAVKFTGAGPRYYGTGTPPYSTYSDANVSLTTGDARSVPFTPSGSFFSSREFCGSIRYFVNAGPSGVYCEDFESFTVGGRLACQDSVNWTTWSGDPCNTTEDPLISNTQSFSPTKSVVITQNNDLVKPLNNDTTGIQKISFKFYVPTGKAGYFNTLATFDDPTFHWGMECYFDVGASGNNGRLFGGSSVAVPFSYAHDTWQSAAVIVNLDIDSA…
	---------
	>fig|795747.9.peg.677
	MKFQIRIFSLLLIFSFILYSGCNEDPVSPINPSGTSIGTIESNPNVLEVNNSVDVTFRFIKSAGIDLIDSLLPLFKVDASGNLTTQIGILKDNGNLSNGDEISGDGVFSGIINLTETSLGESRFAVQANYNNQGTSTLGVSQFYTIQVFSALNNSLITEITTTLSQAENTFINALGGNVSNYKTAMTQTISFLQSQPNISNVSGSDASTSIEAKFTSGLYGCISFSLANANGTVITRGGFPSDSAFQRRPKGPRISPENQTRGVNTFGAQHNAFENIDNPNLDPDIIGNRNVLIFAPYEAAFAPYNEREKIKSNLSDGQCQGFEFTELVNQDATVKSCLEMTKYGMIVFATHGSQGRWIYSAEIVDTNSSDYNDIYKPLITAGRLAIAEDVVISNSGGV…
	---------
	>fig|795747.9.peg.1203
	MKNKISNVLKYIPAVMMGVFILISLGFGIQNLDFNPVTIQQIQFKSNDSLAAGKDKSDMMNDSVEIVGRVVAPPRVSPLNGDLRTLLRGQNSYTTYIQDTNNQVWGGIIVRQGTRNPQTGIDFLDTGQVVRLRGVVQEYGGTNFPYSGAGFVTQIAHDTASGYTVTPIGTPTKRPDPILVNVSDFGIGDYPNGGSVNYIDGEKYEGMYVEIRNVTVAPGIGNRQPWSVVDANGNKLYFRDYSNFFTTDPNQTLDTSYNHPSYGTQVNYIRGVIIQANNEGAFGSQLPYAIVPIYPSDLSLGATPPFLSNPLRIPGVPTPSDQVIVSTTVNPGTSPIASVQLLYRSDGSSYNSVSMTPTGNIYSGTIPAFPLGTLVEYFFRAEDNSGGVRTLPADTSVST…
	---------
	>fig|795747.9.peg.843
	MQKKHLQKALLLLLGVTMIYGFSSSNDRIDESSKTSVKQNVFNQIETATNYTSLDAPNAGPIPEGIQSVIRPPFTDVNFSPDMVETAFAFQTYPSPTNFVTFPIPGYTTTNVGSHTFADFASAGVFAPNGTFFLTTAGDATGTSQLYRVNTTTGVPTLVGNFTGAVTTNVNGIAYDPTTGIFYVTTSTTLATLDTNTGSTTLVGNYNLGGSSLMVKIVVDCDGKMYGIDLGLDNTYLINKTNATPTLLGPLGFNLNFGCGATFDKENDIFYLLGLDGNGNINALRTINTTTGAATTVHTWNPTLSQFAPFDIVGNVCPSGPPPVGNKFVDSLNGANDTTALKSRGYLVYYRGEGPQGTTATWFQGNETVFPAFNGPPTGYVAANFNAVTGMNDIDSWLV…
	---------
	>fig|795747.9.peg.884
	MAGNKDRDVKFVIYQVLYIFVICVIALKGANLDLEEVIEKETVVEREYADSLKKYLDSLIALGLVPKIDIDTTLKFSNPEELRQKLQQTQMQLSQITQKMSLTVNQTNPTVTPQVQQEEIPEEKKEEIPKEPSEVTDIRIGSIELTQYTQNTLNNPYDLPLEIVGITTIPPKSTKTFTTGGQSSVTIRVGSSTKTVSLKPNDNPRIIVQKVADVGSYRSLTRVTGFRVTVEDDFPGQLQISVTGPVSVTQSGKVLDIKLNQTIGSESQFDQIYGNQEPPYRINFSVNVKDKVSGKTVSNGGSFVFSEY
	---------
	>fig|795747.9.peg.11
	MKKNLIVSKNLLVSFAVIFALYLSGCVNVDQKTKINQDGSGSLELEYWTKISNLSGGDELGGFYFAEGKAKENYTSTNSEVKTIEVKENLDDSTKHVIMTVEFKDINKLNSAKGFEKIKTSWAESEDGMKFSYIVPADTSNAKNMGASDITLNYSFEFPNEVVTTNGRQDGNKIVFEKTLADLDKDLEMTATVKTEKKGCGLFGIELPIIVLAGLVFAGSRQYRRK
	---------
	>fig|795747.10.peg.547
	MLKRTLFLLASVTLVVSLQAQNKSEVAQKAPLKVEPATETVSSQAHLTGSVPTFGPSALNWVVVDTMGNCYGPAIGALNPLAFDPWTNTVIIAHRGGGTSPATLGGKIYYNYSTDKGATWARGEQAFNESNSAYNGRYPSMTFNNPTHGNNIENVLIGASWPELVNGAFGGVGAGADEYPGAGFTVSSIYVNADSSILYSSQVPTFASDTEAFTFWASDNGTDAAIHLWRTSDFTGADFYTPETWNSAKFQDNGNITLGGAAQGGNLYYAVIGSFEMQNAPQSGWIPGYSKSTDNGVTWSDWSLADWRNVPALSKYDRLFDYIKGDTYISYVGDMNVDKDGNPHLLFCVTDTIGDNNSGTNALIEMYEVNGTWTGKVVYEGIGDSSYTHLDGPGLGQVG…
	---------
	>fig|795747.10.peg.746
	MHFKNTYRIGMLLFMFFFLAGITQTQADNSVYSFGKGSTLSQNALSDGATTNGTFSGKSIAGIYFGNSEQGAKRTSATLPFTESFDNATFPPADWKVVNNNDGTTWTRATSAPHSGAGNARYSYHGTLPGDDYLITPGITLAAGQTVNVSYWLKAQSASFAERMKVLVGTDTTLAGFTTVLNDHNNYTTTTWTKFVVPFTAPAAGDYYFAFYAYSAPDKFNLDLDDVEIAEPPVVPIITVNPATTAFGAAYIGGFTQKTITVANEGGAPLTATLTLPARVTASSTSLNVANGATTTVTLTFTPTDTLPLNDSIRFVTNDPQKPDFYYKVTGTSVQPFVMSEIIQNFDTSATPRPANWTGDYAINATGGVGGSKRLTRNLYSSVPTAYFQTPFFAATATS…
	---------
	>fig|795747.10.peg.2261
	MKKLSALFMFALLSTGVFAQGGWTFDGYFPDSTSLRVGSGGHGIACDPYGRVWIQIYSFAVDSIFNGTAWVKTGALYCFNPDGTQASFSPIKVFTGPGFVDSLVGNTGRGLKQHRDGDILASHFDFTQKVDYKTGQSKGVIRNMPGQSAIANASDENGTIFTANVLPGFPIKMWDPQFSFLGNAVDSSVGFSRSFEVSADGNTIYWAGYTNHAILKYTRSDEFSPFAVTDTVLKGFDCESFVWHPRNTNLLYASSGSNNDLPNRYPDYATYWTNKTWYGWDHVTNEIKDSITWHDYFEGADARPRGIAFTPSGDTAYVIAFGSASYPPVERFVRPASSVKDLGMTATDYQLFQNYPNPFNPTTEIKFSLKSAGFTTLKVYDVLGKEVATLVSENLGQGV…
	---------

### Sheet: 4.SUMMARY_motifs
	SPECIES	PROTEIN/FUNCTION	MOTIF
	Ca Kuenenia Stuttgartiensis	S-layer protein	REC
	Ca Kuenenia Stuttgartiensis	CsgG like
	Brocadia sapporoensis	Putative S-layer protein	REC
	Brocadia sapporoensis	Beta-propeller repeat protein	REC
	Brocadia sapporoensis	Membrane protein	REC
	Ignavibacteria OLB4	Nucleotidase domain-containing protein	SEC
	Ignavibacteria OLB4	Fibronectin domain protein	REC
	Ignavibacteria OLB4	Nucleotidase domain-containing protein	SEC
	Ignavibacteria OLB4	Fibronectin type III domain-containing protein	REC
	Ignavibacteria OLB4	Peptidase like	SEC
	Ignavibacteria OLB4	Uncharacterised protein	*
	Ignavibacteria OLB4	Peptidase S8/S53 subtilisin kexin sedolisin	SEC
	Ignavibacteria OLB4	Fibronectin domain-containing protein	REC
	Ignavibacteria OLB4	Uncharacterized protein	MEM
	Ignavibacteria OLB4	Uncharacterized protein	MEM
	Ignavibacteria UTCHB3	T9SS sorting domain-containing protein	SEC
	Ignavibacteria UTCHB3	T9SS domain-containing protein	SEC
	Ignavibacteria UTCHB3	T9SS domain-containing protein	SEC
	Kuenenia stuttgartiensis enrichment
	Brocadia sapporoensis enrichment
	SEC = Indications for presence of secretory signal
	MEM = Indications for presence of transmembrane motif
	REC = Contains Ig like domains, often found in receptors
	*none identified
