## Supplemental FILE I for "A general approach to explore prokaryotic protein glycosylation reveals the unique surface layer modulation of an anammox bacterium"

### Sheet: 1.KUENENIA_binning_results
	BIN_ID	BIN_ID_original	Taxonomy	Sister_lineage	bin_size_bp	bin_gc_mean	completeness	redundancy	strain_heterogeneity	coding_density	num_ctg	length_ctg_mean	n50_ctg	coverage_sum	num_mapped_reads	% mapped reads
	planctomycetaceae_1_das_tool	das_tool.concoct.17	k__Bacteria;p__Planctomycetes;c__Planctomycetia;o__Planctomycetales;f__Planctomycetaceae	o__Candidatus_Brocadiales;f__Candidatus_Brocadiaceae;g__Candidatus_Kuenenia;s__Candidatus_Kuenenia_stuttgartiensis	3983385	40.79	97.8	1.65	0	0.81	287	13879	28202	7936.09	53597973	89.84	Candidatus Kuenenia Stuttgartiensis
	bacteroidetes_1_das_tool	das_tool.concoct.52	k__Bacteria;p__Bacteroidetes	c__Bacteroidia;o__Bacteroidales	3532766	44.14	97.31	1.08	0	0.91	47	75165	155018	1358.57	1373593	2.3
	burkholderiales_1_das_tool	das_tool.maxbin2.004	k__Bacteria;p__Proteobacteria;c__Betaproteobacteria;o__Burkholderiales	f__Burkholderiaceae;g__Lautropia;s__Lautropia_mirabilis	3445711	69.11	93.83	3.09	0	0.92	70	49224	140593	397.92	920883	1.54
	rhodospirillaceae_1_das_tool	das_tool.metabat2.36_sub	k__Bacteria;p__Proteobacteria;c__Alphaproteobacteria;o__Rhodospirillales;f__Rhodospirillaceae	g__Magnetospirillum	4219825	66.98	99	11.31	0	0.92	69	61156	108061	261.1	473347	0.79
	ignavibacteriales_1_das_tool	das_tool.metabat2.43	k__Bacteria;p__Ignavibacteriae;c__Ignavibacteria;o__Ignavibacteriales	f__Melioribacteraceae;g__Melioribacter;s__Melioribacter_roseus	3929539	34.35	98.32	1.68	0	0.92	64	61399	130473	268.94	651209	1.09
	chloroflexi_3_das_tool	das_tool.metabat2.13	k__Bacteria;p__Chloroflexi	c__Anaerolineae;o__Anaerolineales;f__Anaerolineaceae;g__Anaerolinea;s__Anaerolinea_thermophila	3011893	61.2	92.73	1.27	0	0.91	194	15525	26403	133.87	610610	1.02
	deinococcaceae_1_das_tool	das_tool.maxbin2.008_sub	k__Bacteria;p__Deinococcus-Thermus;c__Deinococci;o__Deinococcales;f__Deinococcaceae	f__Trueperaceae;g__Truepera;s__Truepera_radiovictrix	3110244	71.27	90.89	1.41	0	0.92	33	94249	355800	148.67	164341	0.28
	ignavibacteriales_2_das_tool	das_tool.concoct.68	k__Bacteria;p__Ignavibacteriae;c__Ignavibacteria;o__Ignavibacteriales	f__Ignavibacteriaceae;g__Ignavibacterium;s__Ignavibacterium_album	3331067	42.16	94.41	0.56	0	0.89	37	90028	243208	118.72	297319	0.5
	magnetospirillum_1_das_tool	das_tool.concoct.29	k__Bacteria;p__Proteobacteria;c__Alphaproteobacteria;o__Rhodospirillales;f__Rhodospirillaceae;g__Magnetospirillum	unresolved	4279470	67.02	97.01	1.66	50	0.91	124	34511	61994	22.29	26371	0.04
	chloroflexi_1_das_tool	das_tool.concoct.67_sub	k__Bacteria;p__Chloroflexi	c__Caldilineae;o__Caldilineales;f__Caldilineaceae;g__Caldilinea;s__Caldilinea_aerophila	6261165	59.73	96.36	3.64	0	0.91	409	15308	23144	15.44	49384	0.08
	rhizobiales_3_das_tool	das_tool.binsanity.Bin-63	k__Bacteria;p__Proteobacteria;c__Alphaproteobacteria;o__Rhizobiales	f__Bradyrhizobiaceae	4695175	63.72	93.99	2.06	0	0.89	114	41185	87576	24.82	109123	0.18
	bacteria_1_das_tool	das_tool.metabat2.24_sub	k__Bacteria	p__Gemmatimonadetes;c__Gemmatimonadetes;o__Gemmatimonadales;f__Gemmatimonadaceae;g__Gemmatimonas;s__Gemmatimonas_aurantiaca	8699802	70.55	91.29	16.6	0	0.93	1987	4378	5333	10.01	157496	0.26
	chloroflexi_2_das_tool	das_tool.concoct.64_sub	k__Bacteria;p__Chloroflexi	c__Anaerolineae;o__Anaerolineales;f__Anaerolineaceae;g__Anaerolinea;s__Anaerolinea_thermophila	7754515	57.61	95.37	8.36	4.35	0.9	1967	3942	5161	9.46	56743	0.1
	flavobacteriales_1_das_tool	das_tool.concoct.53_sub	k__Bacteria;p__Bacteroidetes;c__Flavobacteriia;o__Flavobacteriales	f__Cryomorphaceae	3009702	36.1	100	0.54	0	0.94	75	40129	85222	220.27	122195	0.2
	phyllobacteriaceae_4_das_tool	das_tool.concoct.73_sub	k__Bacteria;p__Proteobacteria;c__Alphaproteobacteria;o__Rhizobiales;f__Phyllobacteriaceae	g__Mesorhizobium	6528385	65.97	94.44	5.38	22.86	0.89	215	30364	67814	29.56	41636	0.07
	rhizobiales_2_das_tool	das_tool.concoct.42_sub	k__Bacteria;p__Proteobacteria;c__Alphaproteobacteria;o__Rhizobiales	f__Bradyrhizobiaceae	3907933	65.68	97.94	6.96	0	0.89	74	52809	81261	34.6	77833	0.13
	rhodobacteraceae_2_das_tool	das_tool.concoct.63	k__Bacteria;p__Proteobacteria;c__Alphaproteobacteria;o__Rhizobiales;f__Rhodobacteraceae	o__Rhodobacterales;g__Stappia;s__Stappia_stellulata	5151829	67.54	99.26	2.06	14.29	0.89	75	68691	141319	44.89	22850	0.04
	flavobacteriales_2_das_tool	das_tool.maxbin2.014	k__Bacteria;p__Bacteroidetes;c__Flavobacteriia;o__Flavobacteriales	f__Cryomorphaceae	3076289	32.95	99.46	0.9	0	0.92	46	66875	169995	219.19	15630	0.03
	phyllobacteriaceae_1_das_tool	das_tool.maxbin2.016_sub	k__Bacteria;p__Proteobacteria;c__Alphaproteobacteria;o__Rhizobiales;f__Phyllobacteriaceae	g__Mesorhizobium	3373969	67.64	97.1	4.82	17.39	0.9	121	27884	51943	33.74	20018	0.03
	dehalococcoidetes_1_das_tool	das_tool.binsanity.Bin-55_sub	k__Bacteria;p__Chloroflexi;c__Dehalococcoidetes	o__Dehalococcoidales;f__Dehalococcoidaceae;g__Dehalococcoides;s__Dehalococcoides_mccartyi	2982754	66.56	87.95	0.99	0	0.91	416	7170	9806	11.27	10109	0.02
	paracoccus_1_das_tool	das_tool.concoct.78_sub	k__Bacteria;p__Proteobacteria;c__Alphaproteobacteria;o__Rhodobacterales;f__Rhodobacteraceae;g__Paracoccus	s__Paracoccus_denitrificans	4470179	66.94	88.44	4.7	65.52	0.9	422	10592	14663	14.88	1297	0
	bacteroidetes_2_das_tool	das_tool.concoct.58_sub	k__Bacteria;p__Bacteroidetes	c__Sphingobacteriia;o__Sphingobacteriales;f__Sphingobacteriaceae	2255476	36.58	96.67	0.24	0	0.93	42	53701	120163	32.22	28313	0.05
	rhodocyclaceae_1_das_tool	das_tool.concoct.7	k__Bacteria;p__Proteobacteria;c__Betaproteobacteria;o__Rhodocyclales;f__Rhodocyclaceae	unresolved	4042685	65.34	99.17	0.44	0	0.93	44	91879	197536	65.94	13114	0.02
	deltaproteobacteria_1_das_tool	das_tool.metabat2.14	k__Bacteria;p__Proteobacteria;c__Deltaproteobacteria	o__Desulfuromonadales;f__Geobacteraceae;g__Geobacter;s__Geobacter_sulfurreducens	2535661	57.18	91.94	1.29	0	0.9	127	19965	31963	13.21	29966	0.05
	rhizobiales_1_das_tool	das_tool.metabat2.11	k__Bacteria;p__Proteobacteria;c__Alphaproteobacteria;o__Rhizobiales	f__Rhodobiaceae;g__Parvibaculum;s__Parvibaculum_lavamentivorans	3278875	63.76	100	0.98	0	0.91	27	121439	234340	86.59	65706	0.11
	rhodospirillaceae_2_das_tool	das_tool.concoct.71_sub	k__Bacteria;p__Proteobacteria;c__Alphaproteobacteria;o__Rhodospirillales;f__Rhodospirillaceae	g__Oceanibaculum;s__Oceanibaculum_indicum	3421320	65.2	95.33	1.09	50	0.91	152	22508	34763	14.82	14588	0.02
	rhodocyclaceae_3_das_tool	das_tool.binsanity.Bin-8-refined_0	k__Bacteria;p__Proteobacteria;c__Betaproteobacteria;o__Rhodocyclales;f__Rhodocyclaceae	unresolved	4097737	68.53	87.2	8.56	0	0.92	73	56133	98282	381.54	4175	0.01
	nitrospiraceae_1_das_tool	das_tool.concoct.43_sub	k__Bacteria;p__Nitrospirae;c__Nitrospira;o__Nitrospirales;f__Nitrospiraceae	g__Thermodesulfovibrio	2708500	56.34	71.11	2.72	0	0.89	1431	1892	2024	6.65	16657	0.03
	opitutaceae_1_das_tool	das_tool.concoct.4_sub	k__Bacteria;p__Verrucomicrobia;c__Opitutae;o__Opitutales;f__Opitutaceae	g__Opitutus;s__Opitutus_terrae	4118428	64.19	81.56	4.82	10	0.91	881	4674	5801	9.79	30500	0.05
	rhodobacteraceae_1_das_tool	das_tool.binsanity.Bin-72_sub	k__Bacteria;p__Proteobacteria;c__Alphaproteobacteria;o__Rhodobacterales;f__Rhodobacteraceae	g__Paracoccus	3622140	69.9	99.39	1.51	13.64	0.91	43	84235	144288	80.66	4997	0.01
	phyllobacteriaceae_2_das_tool	das_tool.metabat2.20_sub	k__Bacteria;p__Proteobacteria;c__Alphaproteobacteria;o__Rhizobiales;f__Phyllobacteriaceae	g__Mesorhizobium	5029520	66.74	97.06	2.22	0	0.9	85	59170	98914	49.15	56325	0.09
	rhodospirillaceae_3_das_tool	das_tool.concoct.16	k__Bacteria;p__Proteobacteria;c__Alphaproteobacteria;o__Rhodospirillales;f__Rhodospirillaceae	g__Thalassospira	3420395	67.68	80.9	2.42	37.5	0.9	1004	3406	4090	9.39	51900	0.09
	alcaligenaceae_1_das_tool	das_tool.maxbin2.043_sub	k__Bacteria;p__Proteobacteria;c__Betaproteobacteria;o__Burkholderiales;f__Alcaligenaceae	g__Alcaligenes	3527241	66.1	97.16	5.35	73.08	0.92	126	27993	56056	63.2	1155	0
	oceanospirillaceae_1_das_tool	das_tool.metabat2.8	k__Bacteria;p__Proteobacteria;c__Gammaproteobacteria;o__Oceanospirillales;f__Oceanospirillaceae	g__Oceanobacter;s__Oceanobacter_kriegii	2781047	47.72	96.39	1.52	14.29	0.93	24	115876	239857	56.26	4353	0.01
	xanthomonadaceae_1_das_tool	das_tool.concoct.23_sub	k__Bacteria;p__Proteobacteria;c__Gammaproteobacteria;o__Xanthomonadales;f__Xanthomonadaceae	unresolved	3251430	68.38	94.46	2.07	38.46	0.91	99	32842	52519	22.24	9641	0.02
	phyllobacteriaceae_5_das_tool	das_tool.concoct.61_sub	k__Bacteria;p__Proteobacteria;c__Alphaproteobacteria;o__Rhizobiales;f__Phyllobacteriaceae	g__Mesorhizobium	4603320	66.42	83	3.67	38.1	0.9	909	5064	6247	10.72	5319	0.01
	chloroflexi_4_das_tool	das_tool.concoct.62	k__Bacteria;p__Chloroflexi	c__Anaerolineae;o__Anaerolineales;f__Anaerolineaceae;g__Anaerolinea;s__Anaerolinea_thermophila	3153495	56.61	72.38	2.73	0	0.9	1215	2595	2969	8.09	65659	0.11
	myxococcales_1_das_tool	das_tool.maxbin2.033_sub	k__Bacteria;p__Proteobacteria;c__Deltaproteobacteria;o__Myxococcales	f__Kofleriaceae;g__Haliangium;s__Haliangium_ochraceum	1280985	63.29	15.14	1.15	0	0.87	707	1811	1773	7.18	14093	0.02
	rhodocyclaceae_2_das_tool	das_tool.maxbin2.051	k__Bacteria;p__Proteobacteria;c__Betaproteobacteria;o__Rhodocyclales;f__Rhodocyclaceae	unresolved	3257645	67.79	98.82	0	0	0.93	26	125294	190812	42.19	143	0
	porphyromonadaceae_1_das_tool	das_tool.metabat2.48	k__Bacteria;p__Bacteroidetes;c__Bacteroidia;o__Bacteroidales;f__Porphyromonadaceae	o__Prolixibacter;f__Prolixibacter;g__Prolixibacter;s__Prolixibacter_bellariivorans	4277683	45.62	98.66	2.42	20	0.9	163	26243	39346	13.94	19612	0.03
	bacteria_2_das_tool	das_tool.concoct.59	k__Bacteria	p__Deinococcus-Thermus;c__Deinococci	3316394	44.64	70.15	4.54	27.27	0.96	1306	2539	3001	7.57	1035	0
	xanthomonadaceae_3_das_tool	das_tool.metabat2.21_sub	k__Bacteria;p__Proteobacteria;c__Gammaproteobacteria;o__Xanthomonadales;f__Xanthomonadaceae	g__Thermomonas;s__Thermomonas_fusca	2411766	66.74	67.97	9.26	8.33	0.91	543	4441	5859	11.87	9968	0.02
	pseudomonas_stutzeri_1_das_tool	das_tool.maxbin2.044_sub	k__Bacteria;p__Proteobacteria;c__Gammaproteobacteria;o__Pseudomonadales;f__Pseudomonadaceae;g__Pseudomonas_2;s__Pseudomonas_stutzeri	g__Pseudomonas	2280319	60.73	37.42	3.62	3.23	0.88	920	2478	2626	9.91	373	0
	xanthomonadaceae_2_das_tool	das_tool.concoct.76_sub	k__Bacteria;p__Proteobacteria;c__Gammaproteobacteria;o__Xanthomonadales;f__Xanthomonadaceae	g__Thermomonas;s__Thermomonas_fusca	3010962	68.67	89.92	20.53	20.83	0.93	694	4338	5530	10.21	30567	0.05
	paracoccus_2_das_tool	das_tool.concoct.82_sub	k__Bacteria;p__Proteobacteria;c__Alphaproteobacteria;o__Rhodobacterales;f__Rhodobacteraceae;g__Paracoccus	s__Paracoccus_denitrificans	4978165	67.64	85.17	3.55	61.11	0.89	722	6894	9838	13.64	11863	0.02
	alicycliphilus_denitrificans_1_das_tool	das_tool.binsanity.Bin-28_sub	k__Bacteria;p__Proteobacteria;c__Betaproteobacteria;o__Burkholderiales;f__Comamonadaceae;g__Alicycliphilus;s__Alicycliphilus_denitrificans	unresolved	4707991	68.14	98.3	1.39	33.33	0.92	89	52898	129962	29.35	6282	0.01
	phyllobacteriaceae_3_das_tool	das_tool.binsanity.Bin-47	k__Bacteria;p__Proteobacteria;c__Alphaproteobacteria;o__Rhizobiales;f__Phyllobacteriaceae	g__Mesorhizobium	4328614	63.31	96.2	1.63	20	0.89	308	14053	24345	14.5	938	0
	Reference
	For experimentals and materials see reference: Lawson, Christopher E., et al. "Autotrophic and mixotrophic metabolism of an anammox bacterium revealed by in vivo 13C and 2H metabolic network mapping." bioRxiv (2020): 835298.
