## Supplemental FILE J for "A general approach to explore prokaryotic protein glycosylation reveals the unique surface layer modulation of an anammox bacterium"

### Sheet: 1.KUENENIA_phylogenetics
		Selected comparator	Definition	KO	EC	Isosphaera pallida ATCC 43644 (GCF_000186345)	Paludisphaera borealis PX4 (GCF_001956985)	Singulisphaera acidiphila DSM 18658 (GCF_000242455)	Fimbriiglobus ruber SP5 (GCF_002197845)	Gemmata massiliana IIL30 (GCA_000531095)	Gemmata obscuriglobus UQM 2246 (GCF_000171775)	Zavarzinella formosa DSM 19928 (GCF_000255705)	Fuerstia marisgermanicae NH11 (GCF_001983935)	Rubinisphaera brasiliensis DSM 5305 (GCF_000165715)	Gimesia maris DSM 8797 (GCF_000181475)	Planctomicrobium piriforme DSM 26348 (GCF_900113665)	Planctopirus limnophila DSM 3776 (GCF_000092105)	Schlesneria paludicola DSM 18645 (GCF_000255655)	Thermogutta terrifontis R1 (GCF_002277955)	Mariniblastus fucicola FC18 (GCF_001642875)	Rhodopirellula baltica SH 1 (GCF_000196115)	Rhodopirellula sallentina SM41 (GCF_000346505)	Rhodopirellula maiorica SM1 (GCF_000346295)	Rubripirellula obstinata CECT 8602 (GCF_001642955)	Roseimaritima ulvae DSM 25454 (GCF_001642915)	Blastopirellula marina DSM 3645 (GCF_000153105)	Pirellula staleyi DSM 6068 (GCF_000025185)	Phycisphaera mikurensis NBRC 102666 (GCF_000284115)	Ca. Scalindua rubra BSI1 (GCA_001723765)	Ca. Scalindua sp. husupa2 (GCF_002443295)	Ca. Scalindua brodae RU1 (GCA_000786775)	Ca. Kuenenia stuttgartiensis MBR1 (GCF_900232105)	Ca. Jettenia caeni KSU1 (GCF_000296795)	Ca. Brocadia sinica JPN1 (GCF_000949635)	Ca. Brocadia sp. UTAMX1 (GCA_002050325)	Ca. Brocadia sapporoensis 40 (GCF_001753675)	Ca. Brocadia sp. UTAMX2 (GCA_002050315)	Ca. Brocadia caroliniensis 26THWARD (GCA_002009475)
	Peptidoglycan synthesis	MurA	UDP-N-acetylglucosamine 1-carboxyvinyltransferase	K00790	2.5.1.7	-	-	-	-	-	-	-	WP_077023136.1	WP_013626885.1	WP_002645131.1	WP_092047025.1	WP_013109461.1	WP_010584537.1	-	-	-	WP_008676145.1	-	WP_068264099.1	-	-	-	WP_014438204.1	ODS33655.1	WP_096893011.1	KHE92548.1	WP_099324181.1	WP_007220147.1	WP_052563989.1	OQZ03285.1	WP_070067051.1	OQZ01592.1	OOP57626.1
						0	0	0	0	0	0	0	1	1	1	1	1	1	0	0	0	1	0	1	0	0	0	1	1	1	1	1	1	1	1	1	1	1
		MurB	UDP-N-acetylmuramate dehydrogenase	K00075	1.3.1.98	WP_013566245.1	WP_076344820.1	WP_015249338.1	WP_088256566.1	2600931261	WP_010041187.1	WP_020473494.1	WP_077022519.1	WP_013628911.1	WP_002645776.1	WP_092049523.1	WP_013108295.1	WP_010587655.1	WP_095415228.1	WP_084417206.1	NP_865081.1	WP_008676143.1 WP_144059497.1	WP_008690936.1 WP_081614218.1	WP_068259679.1 WP_068264101.1	WP_068137394.1	WP_002653328.1	WP_044184512.1	WP_083855009.1	ODS33420.1	WP_096895466.1	KHE92773.1	WP_099324167.1	WP_007220165.1	WP_052565808.1	OQZ02054.1	WP_070066405.1	OQY99877.1	-
						1	1	1	1	1	1	1	1	1	1	1	1	1	1	1	1	2	2	2	1	1	1	1	1	1	1	1	1	1	1	1	1	0
		MurC	UDP-N-acetylmuramate--alanine ligase	K01924	6.3.2.8	-	-	WP_015249339.1	-	-	-	WP_020470233.1	WP_077022518.1	WP_013628910.1	WP_002645775.1	WP_092049520.1	WP_013108296.1	WP_050986282.1	-	-	-	-	-	-	-	-	-	WP_014437776.1	ODS32797.1 ODS33419.1	WP_096895055.1 WP_096895604.1	KHE92774.1 KHE93835.1	WP_099325515.1 WP_099326369.1	WP_007219919.1 WP_007222800.1 WP_007222800.1	WP_052564964.1 WP_082059404.1	OQZ02996.1 OQZ03622.1	WP_070067815.1 WP_070067870.1	OQY99600.1 OQY99935.1	OOP57595.1 OOP57923.1
						0	0	1	0	0	0	1	1	1	1	1	1	1	0	0	0	0	0	0	0	0	0	1	2	2	2	2	3	2	2	2	2	2
		MurD	UDP-N-acetylmuramoylalanine--D-glutamate ligase	K01925	6.3.2.9	-	-	-	-	-	-	-	WP_077023667.1	WP_041397543.1	WP_002649844.1	WP_092056924.1	WP_013109835.1	WP_010587762.1	-	-	-	-	-	-	-	-	-	WP_014436843.1	ODS34745.1	WP_096895716.1	KHE93867.1	WP_099324052.1	WP_007223180.1	WP_052563825.1	OQZ03694.1	WP_080324946.1	OQZ00295.1	-
						0	0	0	0	0	0	0	1	1	1	1	1	1	0	0	0	0	0	0	0	0	0	1	1	1	1	1	1	1	1	1	1	0
		MurE	UDP-N-acetylmuramoyl-L-alanyl-D-glutamate--2,6-diaminopimelate ligase	K01928	6.3.2.13	-	WP_076350394.1	WP_015246618.1	-	-	-	-	WP_077023112.1	WP_013629672.1	WP_081459581.1	WP_092057127.1	WP_013108959.1	WP_010582640.1	WP_095413956.1	WP_075086449.1	NP_867071.1	WP_008683473.1	WP_081614135.1	WP_068259386.1	WP_084427930.1	WP_040351868.1	WP_012912823.1	WP_014435923.1	ODS33413.1	WP_096895460.1	KHE92780.1 KHE93997.1	WP_099326364.1	WP_007223096.1	WP_052564905.1	OQZ03617.1	WP_080325023.1	OQY99940.1	OOP57566.1
						0	1	1	0	0	0	0	1	1	1	1	1	1	1	1	1	1	1	1	1	1	1	1	1	1	2	1	1	1	1	1	1	1
		MurF	UDP-N-acetylmuramoyl-tripeptide--D-alanyl-D-alanine ligase	K01929	6.3.2.10	-	-	-	-	-	-	-	WP_077023113.1	WP_013629671.1	WP_002648300.1	WP_092057129.1	WP_013108958.1	WP_010582641.1	-	-	-	-	-	-	-	-	WP_012912824.1	WP_083855181.1	ODS33415.1 ODS33428.1	WP_096895462.1	KHE92778.1	WP_099326365.1	WP_007223095.1	WP_052564906.1	OQZ03618.1	WP_070067780.1	OQY99939.1	OOP57567.1
						0	0	0	0	0	0	0	1	1	1	1	1	1	0	0	0	0	0	0	0	0	1	1	2	1	1	1	1	1	1	1	1	1
		MraY	phospho-N-acetylmuramoyl-pentapeptide-transferase	K01000	2.7.8.13	-	-	-	-	-	-	-	WP_077028284.1	WP_013630917.1	WP_002648299.1	WP_092057131.1	WP_013109397.1	WP_010584894.1	-	-	-	-	-	-	-	-	-	WP_041379055.1	ODS33416.1	WP_096895463.1	KHE92777.1	WP_099326366.1	WP_040544553.1	WP_052564907.1	OQZ03619.1	WP_070067781.1	OQY99938.1	-
						0	0	0	0	0	0	0	1	1	1	1	1	1	0	0	0	0	0	0	0	0	0	1	1	1	1	1	1	1	1	1	1	0
		MurG	UDP-N-acetylglucosamine--N-acetylmuramyl-(pentapeptide) pyrophosphoryl-undecaprenol N-acetylglucosamine transferase	K02563	2.4.1.227	-	-	-	-	-	-	-	WP_083731811.1	WP_013629094.1	WP_002648297.1	WP_092046919.1	WP_013108488.1	WP_010584394.1	-	-	-	-	-	-	-	-	-	WP_083855017.1	ODS33418.1	WP_096895465.1	KHE92775.1	WP_099326368.1	WP_007223091.1	WP_082059276.1	OQZ03621.1	WP_070067783.1	OQY99936.1	OOP57569.1 OOP57570.1 OOP57571.1
						0	0	0	0	0	0	0	1	1	1	1	1	1	0	0	0	0	0	0	0	0	0	1	1	1	1	1	1	1	1	1	1	3
		FtsI	cell division protein FtsI (penicillin-binding protein 3)	K03587	3.4.16.4	-	-	-	WP_088252617.1	-	-	-	WP_083731893.1	WP_013626669.1	WP_002649063.1	WP_092053914.1	WP_013110050.1	WP_010587468.1	-	-	-	-	-	-	-	-	-	WP_014437527.1	ODS33411.1	WP_096895458.1	KHE92782.1	WP_099326362.1	WP_051006234.1	WP_052564903.1	OQZ03615.1	WP_070067778.1	OQY99942.1	OOP57564.1
						0	0	0	1	0	0	0	1	1	1	1	1	1	0	0	0	0	0	0	0	0	0	1	1	1	1	1	1	1	1	1	1	1
		Ddl	D-alanine-D-alanine ligase	K01921	6.3.2.4	WP_013566023.1	-	WP_015249386.1 WP_015249387.1	WP_088252151.1 WP_088257116.1	2600936783 2600932320	WP_010036389.1 WP_010036397.1	WP_020468754.1 WP_020471844.1	WP_077023207.1 WP_077025120.1	WP_013628883.1 WP_013630831.1 WP_052299559.1	WP_002648713.1	WP_092047902.1	WP_013108293.1	WP_010587656.1	WP_095413719.1 WP_095413720.1	WP_075081845.1	NP_870957.1	WP_044300387.1	WP_008692496.1	WP_068259022.1	WP_068140421.1	-	WP_012912302.1 WP_012912303.1	WP_083855143.1	ODS33426.1 ODS33429.1	WP_096896006.1 WP_096896445.1 WP_133111968.1	KHE90266.1 KHE92420.1 KHE92608.1	WP_099326370.1	WP_007223089.1	WP_052564911.1	OQZ03623.1	WP_070067784.1	OQY99934.1	OOP57572.1
						1	0	2	2	2	2	2	2	3	1	1	1	1	2	1	1	1	1	1	1	0	2	1	2	3	3	1	1	1	1	1	1	1
		MrdA	penicillin-binding protein 2	K05515	3.4.16.4	-	-	-	-	-	-	-	WP_077026866.1	WP_013630761.1	WP_002648284.1	WP_092047086.1	WP_013112306.1	WP_010582956.1	-	-	-	-	-	-	-	-	-	WP_014436191.1	ODS33950.1	WP_096894707.1	KHE90584.1	WP_099324871.1	WP_007220882.1	WP_082059078.1	OQZ01285.1	WP_070067520.1	OQZ00120.1	OOP55490.1
						0	0	0	1	0	0	0	1	1	1	1	1	1	0	0	0	0	0	0	0	0	0	1	1	1	1	1	1	1	1	1	1	1
		BacA	undecaprenyl-diphosphatase	K06153	3.6.1.27	WP_013563828.1	WP_076343727.1	WP_015249133.1	WP_088253695.1	2600929894	WP_029600782.1	WP_020469816.1	WP_077027995.1	WP_013630958.1	WP_002649774.1	WP_092047734.1	WP_013110084.1	WP_010586752.1	WP_095416424.1	WP_075081760.1	NP_867813.1	WP_008679023.1	WP_008696946.1	WP_068263784.1	WP_068141827.1	WP_002655883.1	WP_012910973.1	WP_014436836.1	ODS32511.1	WP_096894178.1	KHE90366.1	WP_099326012.1	WP_007220199.1	WP_052564044.1	-	WP_070068056.1	OQY99124.1	OOP57926.1
						1	1	1	1	1	1	1	1	1	1	1	1	1	1	1	1	1	1	1	1	1	1	1	1	1	1	1	1	1	0	1	1	1
		DacC, DacA, DacD	serine-type D-Ala-D-Ala carboxypeptidase (penicillin-binding protein 5/6)	K07258	3.4.16.4	WP_081458870.1	-	WP_015246244.1	WP_088253800.1	2600937286	WP_010049391.1	-	WP_083732100.1	WP_013628225.1	-	-	-	-	-	-	-	-	-	-	-	-	WP_012910585.1	-	-	-	-	-	-	-	-	-	-	-
						1	0	1	1	1	1	0	1	1	0	0	0	0	0	0	0	0	0	0	0	0	1	0	0	0	0	0	0	0	0	0	0	0
		DacB	serine-type D-Ala-D-Ala carboxypeptidase/endopeptidase (penicillin-binding protein 4)	K07259	3.4.16.4 3.4.21.-	-	WP_076348198.1	WP_015249806.1	WP_088251727.1	2600936289	WP_010047039.1	WP_020473774.1	-	-	-	WP_092054417.1	-	WP_083842745.1	-	-	-	-	-	-	-	WP_002652769.1	WP_012909866.1	WP_014436685.1 WP_014437995.1	ODS30493.1	WP_096896132.1	KHE93927.1	WP_099323547.1	WP_040543767.1	WP_052564520.1	OQZ03738.1	WP_070066121.1	OQY99175.1	OOP57309.1
						0	1	1	1	1	1	1	0	0	0	1	0	1	0	0	0	0	0	0	0	1	1	2	1	1	1	1	1	1	1	1	1	1
		BcrC	undecaprenyl-diphosphatase	K19302	3.6.1.27	-	-	WP_015249144.1	-	-	-	WP_020468756.1	WP_077023798.1	-	WP_002646347.1	WP_092049026.1	-	-	-	WP_075085501.1	NP_870402.1	WP_044302843.1	WP_052031767.1	-	WP_068141411.1	WP_081444839.1	-	-	-	-	-	-	-	-	-	-	-	-
						0	0	1	0	0	0	1	1	0	1	1	0	0	0	1	1	1	1	0	1	1	0	0	0	0	0	0	0	0	0	0	0	0
	LPS synthesis	KdkA	3-deoxy-D-manno-octulosonic acid kinase	K11211	2.7.1.166	-	-	-	-	-	-	-	-	-	-	-	-	-	-	-	-	-	-	-	-	-	-	-	ODS34324.1	WP_096892869.1	KHE92540.1	WP_099326811.1	WP_083849247.1	WP_052564754.1	OQZ02740.1	WP_080324957.1	-	-
						0	0	0	0	0	0	0	0	0	0	0	0	0	0	0	0	0	0	0	0	0	0	0	1	1	1	1	1	1	1	1	0	0
		LpxA	UDP-N-acetylglucosamine acyltransferase	K00677	2.3.1.129	WP_013563631.1 WP_013566466.1	WP_076343841.1 WP_076349971.1	WP_015247098.1 WP_015248832.1 WP_026012111.1	WP_088258308.1	2600930589	WP_010048175.1	WP_052640106.1	WP_077024104.1	WP_013627785.1 WP_013628040.1	WP_002648208.1	WP_092048102.1 WP_092050897.1 WP_092052500.1	WP_013109193.1	WP_010588459.1	WP_095416214.1	WP_075083451.1	NP_866407.1	WP_008680048.1	WP_008700230.1	WP_068260018.1	WP_068135146.1	WP_081444975.1	WP_012912115.1 WP_081441441.1	WP_014435965.1	ODS33213.1	WP_096894154.1 WP_096895566.1	KHE91916.1 KHE92357.1	WP_099326087.1	WP_007220534.1	WP_082059088.1	OQZ04685.1	WP_080324930.1	OQY99411.1	OOP54814.1
						2	2	3	1	1	1	1	1	2	1	3	1	1	1	1	1	1	1	1	1	1	2	1	1	2	2	1	1	1	1	1	1	1
		LpxC	UDP-3-O-[3-hydroxymyristoyl] N-acetylglucosamine deacetylase	K02535	3.5.1.108	-	-	-	WP_088254269.1	2600937261	WP_010041878.1	-	WP_083731948.1	WP_013628307.1	WP_002648209.1	WP_092050899.1	WP_013109194.1	WP_010588460.1	WP_095414415.1	WP_075083452.1	NP_866406.1	WP_008680046.1	WP_144057798.1	WP_068260070.1	WP_068135141.1	WP_081444944.1	WP_012912116.1	-	ODS33214.1	WP_096895565.1	KHE92356.1	WP_099326086.1	WP_007220533.1	WP_052563015.1	OQZ04684.1	WP_070067193.1	OQY99410.1	OOP54813.1
						0	0	0	1	1	1	0	1	1	1	1	1	1	1	1	1	1	1	1	1	1	1	0	1	1	1	1	1	1	1	1	1	1
		LpxC-FabZ	UDP-3-O-[3-hydroxymyristoyl] N-acetylglucosamine deacetylase / 3-hydroxyacyl-[acyl-carrier-protein] dehydratase	K16363	3.5.1.108 4.2.1.59	WP_013563630.1	WP_076349972.1	WP_015248831.1	-	-	-	WP_020473502.1	-	-	-	-	-	-	-	-	-	-	-	-	-	-	-	-	-	-	-	-	-	-	-	-	-	-
						1	1	1	0	0	0	1	0	0	0	0	0	0	0	0	0	0	0	0	0	0	0	0	0	0	0	0	0	0	0	0	0	0
		LpxD	UDP-3-O-[3-hydroxymyristoyl] glucosamine N-acyltransferase	K02536	2.3.1.191	WP_081459118.1	WP_083713122.1	WP_015248552.1	WP_088252367.1	2600932506	-	WP_020472085.1	WP_077023561.1	WP_013630845.1	WP_002645878.1	WP_092056901.1	WP_013110617.1	WP_010587234.1	WP_095413549.1	WP_075082251.1	NP_869476.1	WP_008675481.1	WP_144058108.1	WP_068265715.1	WP_068141776.1	WP_002650181.1	WP_012913213.1	WP_014437671.1 WP_053230058.1	ODS31049.1 ODS31870.1	WP_096892663.1 WP_096896139.1	KHE91696.1 KHE92006.1	WP_099324465.1 WP_099326757.1	WP_007220296.1 WP_007223010.1	WP_052562085.1 WP_052562631.1	OQZ04442.1 OQZ05069.1	WP_070066032.1	OQY99881.1 OQZ01325.1	OOP54859.1 OOP57462.1
						1	1	1	1	1	0	1	1	1	1	1	1	1	1	1	1	1	1	1	1	1	1	2	2	2	2	2	2	2	2	1	2	2
		LpxH	UDP-2,3-diacylglucosamine hydrolase	K03269	3.6.1.54	WP_013564661.1	WP_076349306.1	WP_015246149.1	-	-	-	-	-	-	-	-	-	-	-	-	-	-	-	-	WP_068140324.1	-	WP_012909048.1	-	-	-	-	-	-	-	-	-	-	-
						1	1	1	0	0	0	0	0	0	0	0	0	0	0	0	0	0	0	0	1	0	1	0	0	0	0	0	0	0	0	0	0	0
		LpxB	lipid-A-disaccharide synthase	K00748	2.4.1.182	WP_013566341.1	WP_076348693.1	WP_015248547.1	WP_088254658.1	2600935738	WP_010041385.1	WP_020471683.1	WP_083731962.1	WP_013627568.1	WP_002647287.1	WP_092049342.1	WP_013109218.1	WP_010583775.1	WP_095413802.1	WP_075084103.1	NP_865117.1	WP_044303881.1	WP_040767700.1	WP_068264970.1	WP_068142840.1	WP_002651091.1	WP_012909647.1	WP_083854960.1	ODS30940.1	WP_096895089.1	KHE93671.1	WP_099323761.1	WP_007220546.1	WP_052562951.1	OQZ01291.1	WP_070067526.1	OQZ00111.1	OOP56546.1
						1	1	1	1	1	1	1	1	1	1	1	1	1	1	1	1	1	1	1	1	1	1	1	1	1	1	1	1	1	1	1	1	1
		LpxK	tetraacyldisaccharide 4'-kinase	K00912	2.7.1.130	WP_013564155.1	WP_083713322.1	WP_015246520.1	WP_088254823.1	2600933457	WP_010047770.1	WP_020472955.1	WP_077026199.1	WP_052299377.1	WP_002649251.1	WP_092057046.1	WP_013108441.1	WP_083842880.1	WP_095413875.1	WP_084417160.1	NP_867751.1	WP_044302589.1	WP_008701612.1	WP_068267254.1	WP_068140924.1	WP_081444747.1	WP_012909933.1	WP_083855230.1	ODS32570.1	WP_096892840.1	KHE92857.1	WP_099326899.1	WP_007220771.1	WP_082059056.1	OQZ03463.1	WP_070065899.1	OQZ00481.1	OOP55004.1
						1	1	1	1	1	1	1	1	1	1	1	1	1	1	1	1	1	1	1	1	1	1	1	1	1	1	1	1	1	1	1	1	1
		KdtA, WaaA	3-deoxy-D-manno-octulosonic-acid transferase	K02527	2.4.99.12 2.4.99.13 2.4.99.14 2.4.99.15	WP_013565632.1	WP_076343547.1	WP_015248437.1	WP_088252019.1	2600929761 2600929760	WP_010036708.1	WP_020468193.1	WP_077023985.1	WP_013627022.1	WP_002649025.1	WP_092051699.1	WP_013110623.1	WP_010582238.1 WP_010585074.1	WP_095414729.1	WP_084416880.1	NP_870113.1	WP_008684618.1	WP_008709183.1	WP_068265333.1	WP_068135407.1	WP_002651252.1	WP_012913074.1	WP_014436873.1	ODS32057.1	WP_096895018.1	KHE90728.1	WP_099326206.1	WP_007222779.1	WP_082059222.1	OQZ04298.1	WP_070065967.1	OQY97883.1	OOP57032.1
						1	1	1	1	2	1	1	1	1	1	1	1	2	1	1	1	1	1	1	1	1	1	1	1	1	1	1	1	1	1	1	1	1
		LpxL, HtrB	Kdo2-lipid IVA lauroyltransferase/acyltransferase	K02517	2.3.1.241 2.3.1.-	WP_013564210.1	WP_076343786.1	WP_015246270.1 WP_015249003.1	WP_088256544.1	2600929535	WP_010044005.1	WP_020470015.1	WP_077024096.1	WP_013629097.1	WP_002646432.1	WP_092048105.1	WP_013110123.1	WP_010587515.1	WP_095416073.1	WP_075081694.1	NP_867740.1	WP_052336028.1	WP_040769773.1	WP_084422536.1	WP_068137351.1	WP_116344499.1	WP_012912175.1	WP_014436854.1	-	-	-	WP_099324134.1 WP_099326228.1	WP_083849271.1	-	-	-	OQZ02489.1	OOP55263.1
						1	1	2	1	1	1	1	1	1	1	1	1	1	1	1	1	1	1	1	1	1	1	1	0	0	0	2	1	0	0	0	1	1
		LpxM, MsbB	lauroyl-Kdo2-lipid IVA myristoyltransferase	K02560	2.3.1.243	-	-	-	-	-	-	-	-	-	-	-	-	-	-	-	-	-	-	-	-	-	-	-	-	-	-	-	-	-	-	-	-	-
						0	0	0	0	0	0	0	0	0	0	0	0	0	0	0	0	0	0	0	0	0	0	0	0	0	0	0	0	0	0	0	0	0
		LpxJ	Kdo2-lipid IVA 3' secondary acyltransferase	K09778	2.3.1.-	WP_044253724.1	WP_076349523.1	WP_015246571.1	WP_088259251.1 WP_088259329.1	-	-	WP_020475112.1	WP_077022999.1	WP_013626706.1	WP_002645076.1	WP_092048431.1 WP_092050958.1	WP_081440360.1	WP_029247994.1	WP_095414882.1	WP_075086254.1	NP_867894.1	WP_052336035.1 WP_063709105.1	-	WP_084422518.1	WP_068136765.1 WP_068142122.1	WP_002652008.1	WP_081441511.1	-	ODS33327.1	WP_096895444.1	KHE92450.1	WP_099324116.1	WP_007222639.1	WP_052562478.1	OQZ01845.1	WP_080324873.1	OQY98570.1	OOP57952.1
						1	1	1	2	0	0	1	1	1	1	2	1	1	1	1	1	1	1	1	2	1	1	0	1	1	1	1	1	1	1	1	1	1
		WaaC, RfaC	heptosyltransferase I	K02841	2.4.-.-	-	-	-	-	-	-	-	-	-	-	-	-	-	WP_095415857.1	WP_075085175.1	-	WP_044303371.1	WP_008708309.1	-	-	WP_081444737.1	WP_044182635.1	WP_014436806.1	ODS34325.1	WP_096892870.1	-	WP_099326812.1	-	-	-	-	-	-
						0	0	0	0	0	0	0	0	0	0	0	0	0	1	1	0	1	1	0	0	1	1	1	1	1	0	1	0	0	0	0	0	0
		WwaaF, RfaF	heptosyltransferase II	K02843	2.4.-.-	WP_081459134.1	WP_076349532.1	WP_015246522.1	WP_088253998.1	2600933459	WP_010044653.1	WP_020472953.1	-	WP_013627930.1	WP_002644404.1	-	WP_013109174.1	WP_029246614.1	WP_095416072.1	-	-	-	-	-	-	WP_002651429.1	WP_081441570.1	WP_014435996.1	ODS30336.1 ODS34587.1 ODS34739.1	WP_096893560.1	KHE91215.1 KHE91244.1 KHE91245.1	WP_099323494.1 WP_099324656.1 WP_099326226.1	WP_007220345.1	WP_052562685.1 WP_052563827.1	OQZ03696.1	WP_070067296.1	OQZ00155.1 OQZ00297.1	OOP56165.1
						1	1	1	1	1	1	1	0	1	1	0	1	1	1	0	0	0	0	0	0	1	1	1	3	1	3	3	1	2	1	1	2	1
		WaaG, RfaG	UDP-glucose:(heptosyl)LPS alpha-1,3-glucosyltransferase	K02844	2.4.1.-	WP_013563704.1	WP_076349536.1	WP_015246526.1	WP_088254822.1	2600933463	WP_010044650.1	WP_020472950.1	-	WP_013630261.1	-	-	WP_013109175.1	WP_010582207.1	-	-	-	-	-	-	-	-	-	WP_014435995.1	ODS34734.1	WP_096893562.1	KHE91213.1	WP_099326458.1	WP_007222686.1	WP_052562748.1	OQZ01266.1	WP_070066714.1	OQY97650.1	OOP56317.1
						1	1	1	1	1	1	1	0	1	0	0	1	1	0	0	0	0	0	0	0	1	1	1	1	1	1	1	1	1	1	1	1	1
		WaaP, RfaP	heptose I phosphotransferase	K02848	2.7.1.-	WP_013563705.1	WP_076349535.1	WP_015246525.1	WP_088253996.1	-	WP_010044651.1	-	-	-	-	-	-	WP_010584884.1	-	-	-	-	-	-	-	-	-	-	-	-	-	-	-	-	-	-	-	-
						1	1	1	1	0	1	0	0	0	0	0	0	1	0	0	0	0	0	0	0	0	0	0	0	0	0	0	0	0	0	0	0	0
	KDO pathway	KdsD, KpsF	arabinose-5-phosphate isomerase	K06041	5.3.1.13	WP_013563017.1	WP_076346797.1	WP_015243962.1	WP_088254710.1	2600933277	WP_010041072.1	WP_020471003.1	WP_077024640.1	WP_013627718.1	WP_002648698.1	WP_092048090.1	WP_013111983.1	WP_010586960.1	WP_095416801.1	WP_075082012.1 WP_087149603.1	NP_869090.1	WP_008673110.1	WP_008707349.1	WP_084422218.1	WP_068130299.1 WP_084426114.1	WP_002655395.1	WP_012909795.1	WP_083855186.1	ODS34485.1 ODS34486.1	WP_096894038.1	KHE94083.1 KHE94148.1	WP_099324070.1	WP_007220597.1	WP_052563142.1	OQZ02161.1	WP_070067584.1	OQZ00476.1	OOP57687.1
						1	1	1	1	1	1	1	1	1	1	1	1	1	1	2	1	1	1	1	2	1	1	1	2	1	2	1	1	1	1	1	1	1
		KdsA	2-dehydro-3-deoxyphosphooctonate aldolase (KDO 8-P synthase)	K01627	2.5.1.55	WP_013564908.1	WP_076349899.1	WP_015250340.1	WP_088252226.1	2600937555	WP_010042350.1	WP_020469271.1	WP_077023645.1	WP_013630300.1	WP_002649311.1	WP_092052053.1	WP_013112432.1	WP_010586089.1	WP_095414347.1	WP_075083312.1	NP_867335.1	WP_008673355.1	WP_040766949.1	WP_068265301.1	WP_068137403.1	WP_002652439.1	WP_012912906.1	WP_014436989.1	ODS30421.1 ODS34221.1	WP_096892886.1	KHE90908.1	WP_099323685.1	WP_007221941.1	WP_052564155.1	OQZ03108.1	WP_070066890.1	OQY98408.1	OOP57907.1
						1	1	1	1	1	1	1	1	1	1	1	1	1	1	1	1	1	1	1	1	1	1	1	2	1	1	1	1	1	1	1	1	1
		KdsC	3-deoxy-D-manno-octulosonate 8-phosphate phosphatase (KDO 8-P phosphatase)	K03270	3.1.3.45	WP_013563018.1	WP_076346799.1	WP_015243961.1	WP_088254711.1	2600933276	WP_010041075.1	WP_020471004.1	-	-	-	-	-	-	WP_095416800.1	WP_075083935.1	NP_869089.1	WP_008673107.1	-	WP_068257904.1	WP_068131429.1	WP_002655396.1	WP_012909794.1	WP_014437941.1	ODS34487.1	WP_096893470.1	-	WP_099324071.1	WP_007220598.1	WP_052563143.1	OQZ02160.1	WP_070067585.1	OQZ00475.1	OOP57686.1
						1	1	1	1	1	1	1	0	0	0	0	0	0	1	1	1	1	0	1	1	1	1	1	1	1	0	1	1	1	1	1	1	1
		KdsB	3-deoxy-manno-octulosonate cytidylyltransferase (CMP-KDO synthetase)	K00979	2.7.7.38	WP_013563412.1	WP_076349463.1	WP_015249298.1	WP_088260826.1	2600935373	WP_010045527.1	WP_020469201.1	WP_077023847.1	WP_013629246.1	WP_002645211.1	WP_092046898.1	WP_013109978.1	WP_010588184.1	WP_095415647.1	WP_075084763.1	NP_870651.1	WP_008679217.1	WP_008693441.1	WP_068259501.1	WP_068131387.1	WP_002655044.1 WP_081444720.1	WP_012909121.1	WP_014435817.1	ODS33113.1	WP_096893909.1	KHE90617.1 KHE92737.1	WP_099324868.1	WP_007220503.1	WP_052562986.1	OQZ01432.1	-	OQZ01042.1	OOP57511.1
						1	1	1	1	1	1	1	1	1	1	1	1	1	1	1	1	1	1	1	1	2	1	1	1	1	2	1	1	1	1	0	1	1
	ADP-heptose pathway	GmhA, LpcA	D-sedoheptulose 7-phosphate isomerase	k03271	5.3.1.28	WP_013563707.1	WP_076350070.1 WP_076350299.1	WP_015244149.1 WP_015246366.1	WP_088254529.1 WP_088259035.1	2600935175 2600932545	WP_010048320.1 WP_010051706.1	WP_020475472.1	-	WP_013628159.1	WP_002645962.1	-	WP_013109792.1	WP_010583212.1 WP_050986210.1	WP_095415962.1	-	-	-	WP_008695885.1	-	-	WP_002652318.1	WP_012910315.1	WP_014438218.1 WP_014438399.1	ODS31620.1 ODS33914.1	WP_096892908.1 WP_096895264.1	KHE91503.1 KHE91556.1 KHE94095.1	WP_099324185.1	WP_007223376.1	WP_052563319.1	OQZ02927.1	WP_070066989.1	OQZ01672.1	OOP57550.1
						1	2	2	2	2	2	1	0	1	1	0	1	1	1	0	0	0	1	0	0	1	1	2	2	2	3	1	1	1	1	1	1	1
		GmhC, HldE, WaaE, RfaE	D-beta-D-heptose 7-phosphate kinase / D-beta-D-heptose 1-phosphate adenosyltransferase	K03272	2.7.1.167 2.7.7.70	WP_013564627.1	WP_099092136.1	WP_015249416.1	WP_088258956.1 WP_088258957.1	2600933458	WP_010044655.1	WP_020472954.1	-	WP_013627929.1	WP_002644405.1	-	WP_013109173.1	WP_010583213.1	-	-	-	-	-	-	-	WP_040352240.1	-	WP_014435610.1	ODS31621.1	WP_096892909.1	KHE91555.1	WP_099324186.1	WP_007223377.1	WP_052563320.1	OQZ02928.1	WP_070066988.1	OQZ01671.1	OOP57551.1
						1	1	1	2	1	1	1	0	1	1	0	1	1	0	0	0	0	0	0	0	1	0	1	1	1	1	1	1	1	1	1	1	1
		GmhB	D-glycero-D-manno-heptose 1,7-bisphosphate phosphatase	K03273	3.1.3.82 3.1.3.83	-	WP_076351787.1	WP_015247296.1	WP_088255804.1	2600937519 2600935174 2600934544	WP_010046745.1 WP_010048321.1	-	-	-	WP_002645963.1	-	-	WP_010582740.1	-	-	-	-	WP_008703091.1	-	-	WP_002655832.1	-	WP_083855197.1	-	WP_096893066.1	-	WP_099324184.1	WP_007223375.1	WP_052563318.1	OQZ02926.1	WP_070066990.1	OQZ01673.1	OOP57549.1
						0	1	1	1	3	2	0	0	0	1	0	0	1	0	0	0	0	1	0	0	1	0	1	0	1	0	1	1	1	1	1	1	1
		GmhD, RfaD	ADP-L-glycero-D-manno-heptose 6-epimerase	K03274	5.1.3.20	WP_013563972.1	WP_076349235.1	WP_015248191.1	-	2600933472	WP_010049320.1	WP_029630306.1	-	-	-	-	-	WP_010583214.1	-	-	-	-	-	-	-	-	-	WP_014437940.1	-	-	-	-	-	-	-	-	-	-
						1	1	1	0	1	1	1	0	0	0	0	0	1	0	0	0	0	0	0	0	0	0	1	0	0	0	0	0	0	0	0	0	0
	GDP-heptose pathway	GmhA, LpcA	D-sedoheptulose 7-phosphate isomerase	k03271	5.3.1.28	WP_013563707.1	WP_076350070.1 WP_076350299.1	WP_015244149.1 WP_015246366.1	WP_088254529.1 WP_088259035.1	2600935175 2600932545	WP_010048320.1 WP_010051706.1	WP_020475472.1	-	WP_013628159.1	WP_002645962.1	-	WP_013109792.1	WP_010583212.1 WP_050986210.1	WP_095415962.1	-	-	-	WP_008695885.1	-	-	WP_002652318.1	WP_012910315.1	WP_014438218.1 WP_014438399.1	ODS31620.1 ODS33914.1	WP_096892908.1 WP_096895264.1	KHE91503.1 KHE91556.1 KHE94095.1	WP_099324185.1	WP_007223376.1	WP_052563319.1	OQZ02927.1	WP_070066989.1	OQZ01672.1	OOP57550.1
							2	2	2	2	2	1	0	1	1	0	1	1	1	0	0	0	1	0	0	1	1	2	2	2	3	1	1	1	1	1	1	1
		HddA	D-glycero-alpha-D-manno-heptose-7-phosphate kinase	K07031	2.7.1.168	-	-	-	-	2600935177 2600934332	WP_010048317.1	-	-	-	-	-	-	WP_010583533.1	-	-	-	-	WP_008703093.1	-	-	-	-	-	ODS33915.1	-	KHE91504.1 KHE91505.1	WP_099325461.1	-	WP_052565060.1	-	-	OQZ02627.1	-
		hddA				0	0	0	0	2	1	0	0	0	0	0	0	1	0	0	0	0	1	0	0	0	0	0	1	0	2	1	0	1	0	0	1	0
		GmhB	D-glycero-D-manno-heptose 1,7-bisphosphate phosphatase	K03273	3.1.3.82 3.1.3.83	-	WP_076351787.1	WP_015247296.1	WP_088255804.1	2600937519 2600935174 2600934544	WP_010046745.1 WP_010048321.1	-	-	-	WP_002645963.1	-	-	WP_010582740.1	-	-	-	-	WP_008703091.1	-	-	WP_002655832.1	-	WP_083855197.1	-	WP_096893066.1	-	WP_099324184.1	WP_007223375.1	WP_052563318.1	OQZ02926.1	WP_070066990.1	OQZ01673.1	OOP57549.1
						0	1	1	1	3	2	0	0	0	1	0	0	1	0	0	0	0	1	0	0	1	0	1	0	1	0	1	1	1	1	1	1	1
		HddC	D-glycero-alpha-D-manno-heptose 1-phosphate guanylyltransferase	K15669	2.7.7.71	-	-	-	-	-	-	-	-	-	-	-	-	-	-	-	-	-	-	-	-	-	-	-	-	-	-	WP_099325460.1	-	WP_052565062.1	-	-	OQZ02626.1	-
						0	0	0	0	0	0	0	0	0	0	0	0	0	0	0	0	0	0	0	0	0	0	0	0	0	0	1	0	1	0	0	1	0
	Nonulosonic acid indicator	NeuB-like	N-acetylneuraminate synthase - like	K01654	2.5.1.56	-	-	-	-	-	-	WP_020470181.1	-	-	WP_002644855.1	-	-	-	-	WP_075082659.1	-	-	WP_008695744.1 WP_144057941.1	-	-	WP_002653606.1	-	WP_014438351.1	ODS33743.1 ODS33761.1	WP_096896309.1	-	WP_099325179.1* WP_099325482.1*	-	-	-	-	-	-
						0	0	0	0	0	0	1	0	0	1	0	0	0	0	1	0	0	2	0	0	1	0	1	2	1	0	2	0	0	0	0	0	0
	Putative outer membrane protein (OMP)			KSMBR1_1628		-	-	-	-	-	-	-	-	-	-	-	-	-	-	-	-	-	-	-	-	-	-	-	ODS30983.1 ODS34456.1	WP_096893853.1	KHE90395.1	WP_099324859.1	WP_007220515.1	WP_052562998.1	OQZ04668.1	WP_070067206.1	OQY99395.1	OOP54801.1
						0	0	0	0	0	0	0	0	0	0	0	0	0	0	0	0	0	0	0	0	0	0	0	2	1	1	1	1	1	1	1	1	1
	Kuenenia S-layer protein	Kuenenia S-layer protein	S-layer protein	KSMBR1_1301		-	-	-	-	-	-	-	-	-	-	-	-	-	-	-	-	-	-	-	-	-	-	-	-	-	-	WP_099324569.1	-	WP_082059071.1	-	-	-	-
						0	0	0	0	0	0	0	0	0	0	0	0	0	0	0	0	0	0	0	0	0	0	0	0	0	0	1	0	1	0	0	0	0
	Brocadia putative S-layer	Brocadia putative S-layer	Brocadia putative S-layer	MHOEFFKI_03221		-	-	-	-	-	-	-	-	-	-	-	-	-	-	-	-	-	-	-	-	-	-	-	-	-	-	-	WP_007221437.1 WP_007220957.1 WP_007221628.1 WP_007222314.1	WP_082059331.1	OQZ03019.1 OQZ04487.1	WP_070066019.1	OQY99824.1 OQZ01165.1	OOP55314.1
						0	0	0	0	0	0	0	0	0	0	0	0	0	0	0	0	0	0	0	0	0	0	0	0	0	0	0	4	1	2	2	0	0
	WP_099325179.1* WP_099325482.1* = both show overall comparable homologies to reference Neu as well as Pse/Leg synthases

### Sheet: 2.Treeview_selected_genes
		Figure 1: The graph shows the maximum-likelihood phylogenetic tree inferred from a comparison of concatenated Planctomycetes single copy proteins. The neuB gene homologue found in Ca. Kuenenia stuttgartiensis (required to synthesize nonulosonic acids) appeared more deeply rooting into the phylum of planctomycetes. Homologues to the GDP-heptose pathway on the other hand seem rather exclusive to Ca…
