## Supplemental FILE INDEX for "A general approach to explore prokaryotic protein glycosylation reveals the unique surface layer modulation of an anammox bacterium"

### Sheet: INDEX
	A_PROTEIN_IDs_ENRICHMENT_CULTURES.xlsx		(info)
		1.KUENENIA_enrichment_IDs	Metaproteomic protein IDs - no sugar modifications.
		2.BROCADIA_enrichment_IDs
		3.SEARCH_parameters
	B_CHEMICAL_COMPOSITION_SPACE.xlsx		(info)
		1.COMPOSITIONS(2N)_CRUDE	Outline of the constructed chemical composition space, E coli K12 (comparator) MS2 bins, and tested for unspecific matches to sugar space.
		2.COMPOSITION(2N)_CRITERIA
		3.COMPOSITIONS(2N)_FINAL
		4.MS2_BINS_COMPARATOR
		5.COMPARATOR_MATCHES
	C_SUGAR_MINER_MICROBES.xlsx		(info)
		1.K_ST_ENRICHMENT	Output 'Sugar-miner' script for microbes and other controls.
		2.B_SAP_ENRICHMENT
		3.H_VOLCANII
		4.C_JEJUNI
		5.YEAST_CTRL
		6.HEKP_CTRL
		7.HEADER_INFO
	D_GLYCO_MOD_PRO_MICROBES.xlsx		(info)
		1.KUENENIA_enrichment	Output 'Glyco-mod-pro' script for microbes and other controls.
		2.BROC_enrichment
		3.CONTROLS_other_prokaryotes
	E_KUENENIA_GLYCAN_COMPOSITIONS.xlsx		(info)
		1.KUENENIA_glycan_structures	Glycan composition and additional sugar ID experiments.
		2.KUENENIA_IS_fragmentation
		3.KUENENIA_peptide_Ids
		4.GLYCOPEPTIDES_surface_layer
		5.DOUBLE_glycosylated_peptide
		6.SEARCH_parameters
		7.KUENENIA_sugar_nucleotides
		8.KUENENIA_DMB_NulO_DIA
	F_PSMs_ENRICHMENT_CULTURES.xlsx		(info)
		1.KUENENIA_enrichment_PSMs	Identified glycopeptides from the Ca. Kuenenia st. and Ca. Brocadia sp. enrichment cultures.
		2.KUENENIA_enrichment_Gps
		3.KUENENIA_enrichment_summary
		4.BROCADIA_enrichment_PSMs
		5.BROCADIA_enrichment_Gps
		6.BROCADIA_enrichment_summary
		7.SEARCH_parameters
		8.HEADER_INFO
	G_SURFACE_LAYER_PHYSIOLOGY.xlsx		(info)
		1.KUENENIA_proteome_pI	Proteome global isoelectric point and net charge prediction output, including glycosylation sites and secondary structure predictions.
		2.KUENENIA_surface_layer_pI_z
		3.BROCADIA_proteome_pI
		4.BROCADIA_surface_layer_pI_z
		5.KUENENIA_secondary_structure
		6.SLAYER_glycosite_motifs
	H_PROTEIN_HOMOLOGIES.xlsx		(info)
		1.KUENENIA_IDs_motifs	Protein homology and motif search for identified, potential (and unconfirmed) glycoproteins.
		2.BROCADIA_IDs_motifs
		3.PROTEIN_sequences
		4.SUMMARY_motifs
	I_KUENENIA_METAGENOMICS.xlsx		(info)
		1.KUENENIA_binning_results	Metagenomics binning output.
	J_PHYLOGENETICS_PLANCTOMYCETES.xlsx		(info)
		1.KUENENIA_phylogenetics	Selected phylogenetic marker genes.
